# Isoform-level profiling of m6A epitranscriptomic signatures in human brain

**DOI:** 10.1101/2024.01.31.578088

**Authors:** Josie Gleeson, Sachithrani U. Madugalle, Catriona McLean, Timothy W. Bredy, Ricardo De Paoli-Iseppi, Michael B. Clark

## Abstract

The RNA modification N6-methyladenosine (m6A) is highly abundant in the human brain and implicated in neuropsychiatric and neurodegenerative disorders. However, most techniques for studying m6A cannot resolve modifications within RNA isoforms and we lack an isoform-level map of m6A sites in the brain. Profiling m6A within isoforms is therefore a critical step towards understanding the complex mechanisms that underpin brain function and disease. Oxford Nanopore direct RNA sequencing (DRS) can quantify isoform expression, modifications and polyA tail lengths, enabling simultaneous investigation of the transcriptome and epitranscriptome. We applied DRS to three post-mortem human brain regions: prefrontal cortex, caudate nucleus and cerebellum. We identified 57,000 m6A sites within 15,000 isoforms and estimated that >27% of mRNA molecules contained an m6A modification. Our results revealed both isoform- and brain-region-specific patterning of m6A modifications and polyA tail lengths. The prefrontal cortex exhibited a distinctive profile of specifically modified isoforms enriched in excitatory neuron cell types and also had the highest proportion of previously unannotated m6A sites. A population of isoforms were hypermodified with m6A and were associated with excitatory neuron cell types in all three brain regions. We also discovered >15k differentially expressed isoforms, >2k differentially modified m6A sites and 566 isoforms with differential polyA lengths between brain regions. Our study demonstrates the utility of DRS for investigating multiple features of RNA isoforms in the brain and provides new insights into brain region specificity and functioning with implications for neurological development and disease.
