## Supplementary Table 1 for "Isoform-level profiling of m6A epitranscriptomic signatures in human brain"

### Sheet: Sheet1
	PFC_1	PFC_2	PFC_3	PFC_4	CN_1	CN_2	CN_3	CB_1	CB_2	CB_3
Individual	1	2	3	4	2	3	4	1	2	4
RIN	7.5	7.6	7.6	7.5	7.4	7.7	7.1	7.1	7.8	7.1
Age	79.3	75.6	64.1	81.2	75.6	64.1	81.2	79.3	75.6	81.2
Sex	M	M	M	F	M	M	F	M	M	F
PMI	57	46	24	25	46	24	25	57	46	25
pH	6.63	6.57	6.56	6.4	6.57	6.56	6.4	6.63	6.57	6.4
Weight	257	230	243	224	203	254	216	261	250	248
