## Supplementary Table 5 for "Isoform-level profiling of m6A epitranscriptomic signatures in human brain"

### Sheet: Supp_Table_DE_m6a_genes_padj
gene	name	function	PFC_v_CN_padj	PFC_v_CB_padj	CB_v_CN_padj
ENSG00000146457	WTAP	writer	0.88241	0.1716	0.140299
ENSG00000259956	RBM15B	writer	0.22424	0.154879	0.0159357
ENSG00000162775	RBM15	writer	0.755445	0.0148091	0.0448187
ENSG00000165819	METTL3	writer	0.341104	0.014324	0.0035542
ENSG00000145388	METTL14	writer	0.418258	0.0606417	0.3455
ENSG00000123200	ZC3H13	writer	0.0608761	0.715536	0.109381
ENSG00000164944	VIRMA	writer	0.674963	0.000745045	0.00299114
ENSG00000105879	HAKAI	writer	0.599593	0.0444925	0.0180418
ENSG00000185728	YTHDF3	reader	0.502339	0.179362	0.593984
ENSG00000198492	YTHDF2	reader	0.0073204	0.751068	0.00338827
ENSG00000149658	YTHDF1	reader	0.221656	0.000224195	6.06e-05
ENSG00000047188	YTHDC2	reader	0.06403	0.18047	0.00474847
ENSG00000083896	YTHDC1	reader	0.464247	1.45e-05	7.97e-05
ENSG00000102081	FMR1	reader	0.00669025	0.0351253	0.000159839
ENSG00000100353	EIF3D	reader	0.823264	7.28e-06	1.8e-05
ENSG00000107581	EIF3A	reader	0.929882	0.0214482	0.0227445
ENSG00000169045	HNRNPH1	reader	0.479604	3.41e-05	2.18e-05
ENSG00000140718	FTO	eraser	0.0100379	0.587135	0.0031876
ENSG00000091542	ALKBH5	eraser	0.160648	0.578542	0.358951
ENSG00000141543	EIF4A3	other_m6a	0.383082	0.00215634	0.0204452
ENSG00000205937	RNPS1	other_m6a	0.00183446	0.0250975	4.5e-05
ENSG00000161547	SRSF2	other_m6a	0.285323	0.680288	0.480124
ENSG00000136450	SRSF1	other_m6a	0.568964	0.00252593	0.00137317
ENSG00000215301	DDX3X	other_m6a	0.200553	0.283278	0.0263794
ENSG00000099622	CIRBP	other_m6a	0.28015	1.67e-05	7.47e-06
ENSG00000265241	RBM8A	other_m6a	0.0836426	0.665058	0.165951
