## Supplementary Table 6 for "Isoform-level profiling of m6A epitranscriptomic signatures in human brain"

### Sheet: GO of unannotated
Enrichment FDR	nGenes	Pathway Genes	Fold Enrichment	Pathway	Genes
6.62323e-10	37	151	3.73611	Reg. of postsynaptic membrane potential	GABRA1 SEZ6 RIMS1 P2RX5 P2RX7 SLC8A3 CELF4 GLRA2 FGF14 CBLN1 GABRA4 KCNA1 GABRG2 GRIA3 ADORA2A ADCYAP1 IGSF11 GLRA3 NLGN4X DRD2 GRIK4 GABRA2 GRID2 GRIA1 PPP1R9A GRIN2C SHANK2 GRIK3 NETO1 CHRM1 GRM5 RIMS2 GRIN1 GRIN2A KCND2 RELN GABBR1
5.89184e-09	39	171	3.33988	Homophilic cell adhesion via plasma membrane adhesion molecules	PCDHA6 FAT2 CDH9 IGSF21 PCDH17 PCDHB10 MYOT CNTN6 CNTN4 IGSF11 CDH18 CDH22 NPTN CLSTN2 PCDH7 DSCAM PTPRM DSCAML1 CDH4 CNTN2 PCDH9 ROBO2 PCDHA8 PCDHA7 PCDHA5 PCDHA4 PCDHA2 PCDHA1 PCDHA13 PCDHGC5 PCDHGC4 PCDHAC2 PCDHA10 PCDHA12 PCDHGB6 PCDHGA6 PCDHGB7 PCDHGB3
1.55647e-08	42	210	3.07186	Reg. of synaptic plasticity	CYP46A1 CAMK2A RIMS1 JPH4 SLC8A3 FGF14 CBLN1 CALB1 PTN CPEB3 TNR RIMS3 ADORA2A UNC13C SLC4A10 CNTN4 IGSF11 CPLX2 CRH NTRK2 DRD2 GRID2 GRIA1 ADCY8 NPTN PPP1R9A GRIN2C SHANK2 NETO1 FAM107A CX3CR1 GRM5 NEUROD2 RIMS2 GRIN1 AKAP5 GRIN2A CNTN2 ERC2 SHISA6 RELN ARC
5.00257e-09	48	255	2.92558	Potassium ion transport	KCNK2 NOS1 KCNH4 NALCN KCNN1 ATP4A GCK KCNT1 KCNA1 KCNS1 SLC12A5 DPP6 KCNC3 CD63 KCNMB4 SLC9A5 GABBR2 KCNH5 ADCYAP1 KCNN3 DRD2 AKAP6 KCNMA1 KCNJ6 LRRC38 KCNJ9 KCNJ3 HCN1 KCNC2 NETO1 KCNAB1 P2RY12 KCND3 DPP10 KCNE5 KCNA2 KCNIP1 KCNA4 KCNK4 KCNB2 KCNK12 KCND2 LRRC26 SLC24A3 SLC9A8 NOS1AP GABBR1 AQP1
1.73083e-08	51	285	2.70616	Cell-cell adhesion via plasma-membrane adhesion molecules	PCDHA6 FAT2 CBLN1 CDH9 IGSF21 PCDH17 PCDHB10 MYOT CNTN6 CRB1 CNTN4 IGSF11 CDH18 TENM2 CDH22 GRID2 SPARCL1 NPTN UNC5D CLSTN2 NTNG1 LRFN5 PCDH7 DSCAM DAB1 PTPRM DSCAML1 SLITRK1 CDH4 CLDN5 CNTN2 PCDH9 ROBO2 SLITRK2 PCDHA8 PCDHA7 PCDHA5 PCDHA4 PCDHA2 PCDHA1 PCDHA13 PCDHGC5 PCDHGC4 PCDHAC2 PCDHA10 PCDHA12 PCDHGB6 PCDHGA6 PCDHGB7 PCDHGB3
3.251e-14	84	470	2.69973	Modulation of chemical synaptic transmission	CYP46A1 SLC4A8 CAMK2A RIMS1 JPH4 SLC8A3 CELF4 FGF14 CBLN1 CALB1 PTN APBA1 CPEB3 LGI1 FBXL20 BCHE TNR RAP1A RIMS3 PCDH17 PHF24 GRM4 ADORA2A UNC13A SYT4 KCNMB4 DGKB UNC13C PPFIA2 ADCYAP1 CACNA1A SLC4A10 CNTN4 IGSF11 CPLX2 NLGN4X CASK CRH NTRK2 DRD2 GRIK4 SLC7A11 GRID2 CNTNAP4 GRIA1 ADCY8 NPTN CLSTN2 PPP1R9A GRIN2C SHANK2 ELAVL4 NTNG1 GRIK3 GRM2 NPY5R NLGN4Y NETO1 PRKCB FAM107A CX3CR1 GRM5 P2RY1 DLG…
3.251e-14	84	471	2.69333	Reg. of trans-synaptic signaling	CYP46A1 SLC4A8 CAMK2A RIMS1 JPH4 SLC8A3 CELF4 FGF14 CBLN1 CALB1 PTN APBA1 CPEB3 LGI1 FBXL20 BCHE TNR RAP1A RIMS3 PCDH17 PHF24 GRM4 ADORA2A UNC13A SYT4 KCNMB4 DGKB UNC13C PPFIA2 ADCYAP1 CACNA1A SLC4A10 CNTN4 IGSF11 CPLX2 NLGN4X CASK CRH NTRK2 DRD2 GRIK4 SLC7A11 GRID2 CNTNAP4 GRIA1 ADCY8 NPTN CLSTN2 PPP1R9A GRIN2C SHANK2 ELAVL4 NTNG1 GRIK3 GRM2 NPY5R NLGN4Y NETO1 PRKCB FAM107A CX3CR1 GRM5 P2RY1 DLG…
6.13981e-23	133	776	2.65036	Trans-synaptic signaling	CACNA1G GABRA1 CYP46A1 SLC4A8 SEZ6 ATXN3 CAMK2A RIMS1 P2RX5 P2RX7 NOS1 JPH4 SLC8A3 PDYN SLC32A1 CELF4 GLRA2 FGF14 CBLN1 CALB1 SLC1A6 KCNN1 PTN APBA1 CPEB3 LGI1 FBXL20 ASIC2 GABRA4 LIN7A KCNA1 STX2 GABRG2 HRH2 BCHE OTOF SLC5A7 TNR RAP1A RIMS3 PCDH17 GRIA2 PCDHB10 PHF24 SLC12A5 GRM4 GRIA3 ADORA2A UNC13A SYT4 CHRM3 KCNMB4 DGKB GABBR2 UNC13C PPFIA2 ADCYAP1 MINK1 CACNA1A CNIH3 SYT2 SLC4A10 CNTN4 IGSF1…
8.39398e-13	79	451	2.63934	Reg. of membrane potential	CACNA1G GABRA1 SLC4A8 SEZ6 RIMS1 KCNK2 P2RX5 P2RX7 KCNH4 CACNA1I SLC8A3 CELF4 GLRA2 NALCN FGF14 CBLN1 SLC1A6 MYH14 PTN ASIC2 GABRA4 KCNA1 GABRG2 RIMS3 GRIA3 ADORA2A FGF13 RNF122 KCNMB4 KCNH5 ADCYAP1 CACNA1A CNIH3 SCN1A IGSF11 CAMK2D GLRA3 NLGN4X NTRK2 DRD2 GRIK4 SCN2B AKAP6 GABRA2 GRID2 SCN3A GRIA1 GNA14 KCNMA1 PPP1R9A GRIN2C SHANK2 KCNJ3 GRIK3 HCN1 KCNC2 NETO1 CHRM1 GRM5 KCND3 KCNE5 RIMS2 GRIN1 …
6.13981e-23	136	815	2.62509	Synaptic signaling	CACNA1G GABRA1 CYP46A1 SLC4A8 SEZ6 ATXN3 CAMK2A RIMS1 P2RX5 P2RX7 NOS1 JPH4 SLC8A3 PDYN SLC32A1 CELF4 GLRA2 DRP2 FGF14 CBLN1 CALB1 SLC1A6 KCNN1 PTN APBA1 CPEB3 LGI1 FBXL20 ASIC2 GABRA4 LIN7A KCNA1 STX2 GABRG2 HRH2 BCHE OTOF SLC5A7 TNR RAP1A RIMS3 PCDH17 GRIA2 PCDHB10 PHF24 SLC12A5 GRM4 GRIA3 ADORA2A UNC13A SYT4 CHRM3 KCNMB4 RGS8 DGKB GABBR2 UNC13C PPFIA2 ADCYAP1 MINK1 CACNA1A CNIH3 SYT2 SLC4A10 C…
1.96835e-09	73	451	2.36303	Synapse organization	ARHGAP33 GABRA1 CBLN4 SEZ6 CDC42 PAK3 SLC8A3 DRP2 CBLN1 PTN ASIC2 PPFIBP1 CDH9 GABRG2 TNR IGSF21 PCDH17 PCDHB10 MYOT FGF13 UNC13A BCAN WASF3 DGKB UNC13C ZNF365 SEPTIN11 PPFIA2 PPFIA4 NLGN4X NTRK2 DRD2 GPM6A SLC7A11 GABRA2 GRID2 SPARCL1 NPTN CLSTN2 PPP1R9A SHANK2 NTNG1 LRRTM1 NLGN4Y LRFN5 C1QL3 CX3CR1 GRM5 CTNND2 FRMPD4 NEUROD2 DSCAM C1QB DOK7 LRRTM4 SLITRK1 ERBB4 SLITRK4 CACNB4 CNTN2 SLITRK6 ROBO…
2.44375e-10	81	533	2.34187	Reg. of ion transmembrane transport	HECW1 CACNA1G CAMK2A ABCB1 P2RX7 NOS1 KCNH4 JPH4 CACNA1I NALCN FGF14 KCNN1 RGS9 ASIC2 PPARGC1A KCNA1 CRHR1 GRIA2 HPCA RAMP3 KCNS1 GRIA3 FGF13 DPP6 RGN KCNC3 CHRM3 APLNR CD63 KCNMB4 GABBR2 KCNH5 MINK1 CACNA1A KCNN3 CNIH3 SCN1A CAMK2D CRH DRD2 SCN2B DLG2 AKAP6 SCN3A GRIA1 KCNMA1 CACNA2D3 KCNJ6 SHANK2 LRRC38 KCNJ9 KCNJ3 HCN1 KCNC2 NETO1 GRM5 KCNAB1 KCND3 DPP10 KCNE5 GRIN1 KCNA2 KCNIP1 KCNA4 CACNB4 K…
2.44375e-10	102	763	2.10387	Reg. of ion transport	HECW1 CACNA1G SYT13 CAMK2A P2RX5 ABCB1 P2RX7 NOS1 KCNH4 JPH4 CACNA1I NKAIN4 NALCN FGF14 KCNN1 GCK RGS9 ASIC2 MAP2K6 PPARGC1A KCNA1 CRHR1 GRIA2 HPCA RAMP3 KCNS1 GRIA3 ADORA2A MCHR1 FGF13 DPP6 RGN KCNC3 SYT4 CHRM3 APLNR CD63 KCNMB4 GABBR2 TRPC3 KCNH5 PML ADCYAP1 MINK1 CACNA1A KCNN3 CNIH3 SYT2 SCN1A CAMK2D CASK CRH DRD2 SCN2B DLG2 AKAP6 SCN3A GRIA1 KCNMA1 CACNA2D3 KCNJ6 SHANK2 LRRC38 KCNJ9 KCNJ3 GRM…
3.30837e-08	83	611	2.08359	Behavior	PER3 SEZ6 PCM1 KCNK2 JPH4 SLC8A3 CALB1 MYH14 PTN APBA1 CPEB3 FBXL20 FIG4 GABRG2 BCHE TNR SGIP1 PCDH17 CNTFR SLC12A5 NR1D1 ADORA2A MCHR1 FGF13 ATP8A2 TBR1 PAK6 ADCYAP1 SCN1A SLC4A10 NLGN4X CRH NTRK2 DRD2 KLHL1 SLC7A11 EPS8 ASTN1 CNTNAP4 FEZF2 LGI4 GRIA1 ADCY8 NPTN CIART NAPEPLD SHANK2 ELAVL4 GRM2 NPY5R NLGN4Y NETO1 MC4R PBX3 CX3CR1 GRM5 P2RY1 NEUROD2 DSCAM ADCY5 DAB1 GRIN1 GCNT4 KCNA2 SLITRK1 PENK…
1.55647e-08	136	1251	1.7559	Ion transmembrane transport	HECW1 CACNA1G GABRA1 ATP6V0A1 MCUR1 SLC4A8 ATP11B ATP2B3 CAMK2A SLC6A15 KCNK2 TRPM3 P2RX5 ABCB1 P2RX7 NOS1 KCNH4 JPH4 SLC7A8 CACNA1I SLC8A3 GLRA2 NALCN FGF14 SLC1A6 KCNN1 ATP4A KCNT1 RGS9 ASIC2 GABRA4 PPARGC1A KCNA1 GABRG2 PEX5L SLC30A3 ABCB6 SLC25A12 CRHR1 GRIA2 HPCA RAMP3 KCNS1 SLC12A5 GRIA3 FGF13 DPP6 RGN KCNC3 CHRM3 UNC79 ANO3 APLNR CD63 KCNMB4 SLC9A5 GABBR2 TRPC3 KCNH5 MINK1 CACNA1A MPC2 XPR…
1.66537e-10	195	1885	1.66362	Cell-cell signaling	HECW1 CACNA1G NOS2 SYT13 ADGRA2 GABRA1 CYP46A1 SLC4A8 NNAT PTPRN SEZ6 ATXN3 IFT80 CAMK2A CDC42 RIMS1 P2RX5 P2RX7 NOS1 JPH4 CHGA SLC8A3 PDYN SLC32A1 CELF4 GLRA2 DRP2 FGF14 CBLN1 FZD3 CALB1 SLC1A6 KCNN1 NAMPT PTN GCK APBA1 CPEB3 LGI1 FBXL20 RNF43 ASIC2 MAP2K6 GABRA4 LIN7A KCNA1 STX2 GABRG2 HRH2 ARL6 BCHE OTOF SLC5A7 TNR RAP1A RIMS3 PCDH17 CRHR1 TEK GRIA2 PCDHB10 GJB6 PHF24 SLC12A5 GRM4 GRIA3 NR1D1 …

### Sheet: GO of annotated
Enrichment FDR	nGenes	Pathway Genes	Fold Enrichment	Pathway	Genes
4.55898e-13	162	513	1.80114	RNA splicing	KDM1A PTBP1 ZCCHC8 THOC3 THRAP3 U2AF2 SUGP2 SPEN GPKOW DAZAP1 ZNF638 SART3 RBM7 PPIE KHSRP FUS PDCD7 HNRNPC CWF19L1 SF3A1 SNU13 DDX17 RTCB RBFOX2 PHF5A RBM23 SRSF5 DHX35 HTATSF1 USB1 CCDC130 YJU2 POLR2I CACTIN HNRNPUL1 PRPF31 SUGP1 CASC3 C1QBP DDX5 PPP1R9B EFTUD2 FRG1 DHX15 HSPA8 NUP98 QKI PPWD1 USP4 FXR1 NCBP2 NCL SF3B1 SRSF4 IVNS1ABP BCAS2 SRSF11 PRPF3 PTBP2 PPP1R8 PTBP3 RBM25 WBP4 TARDBP COIL …
4.734e-12	157	497	1.7743	Proteasome-mediated ubiquitin-dependent protein catabolic proc.	ANKIB1 FBXL3 PSMB1 NUB1 RNF14 UFL1 WWTR1 HSPA5 JKAMP ANAPC4 CUL1 RNF4 ERLEC1 RNF126 FBXW11 UBE2K PPP2R5C KEAP1 PSEN1 GSK3B XPO1 HUWE1 PSMC5 KLHL42 EDEM2 NSFL1C ANAPC5 MAEA HECTD1 CDC23 PSMD5 WAC SIRT1 PSMD8 CDC34 XBP1 PSMB5 DCAF11 GID8 TRIB3 USP14 SMAD7 TBL1X PSMD7 STUB1 BFAR SGTA FZR1 CAV1 DVL1 ERLIN1 FBXW4 FBXL15 SMURF2 TRIM2 TRIM3 BIRC2 UBE4A MAN1A1 FAF2 CSNK1A1 RNF7 AUP1 SUMO1 NFE2L2 EDEM3 RN…
7.37728e-13	179	599	1.73686	MRNA processing	KDM1A PTBP1 MNAT1 ZCCHC8 THOC3 THRAP3 ZC3H11A U2AF2 SUGP2 SPEN GPKOW DAZAP1 PRKACA SART3 RBM7 PPIE KHSRP XRN2 FUS PDCD7 ALKBH5 HNRNPC CWF19L1 SF3A1 SNU13 DDX17 POLDIP3 RBFOX2 PHF5A RBM23 SRSF5 DHX35 HTATSF1 RNF40 YJU2 POLR2I CACTIN HNRNPUL1 PRPF31 SUGP1 MTPAP CASC3 C1QBP DDX5 EFTUD2 FRG1 DHX15 HSPA8 NUP98 GTF2H1 QKI TENT4A PPWD1 USP4 FXR1 NCBP2 NCL PAPOLG SF3B1 SRSF4 BCAS2 SRSF11 PRPF3 PTBP2 PPP1…
1.06882e-11	171	558	1.71109	Proteasomal protein catabolic proc.	ANKIB1 FBXL3 PSMB1 NUB1 RNF14 UFL1 WWTR1 HSPA5 JKAMP ANAPC4 CUL1 RNF4 ERLEC1 RNF126 PRKACA FBXW11 UBE2K PPP2R5C KEAP1 PSEN1 GSK3B XPO1 HUWE1 PSMC5 KLHL42 EDEM2 NSFL1C ANAPC5 MAEA HECTD1 CDC23 PSMD5 WAC SIRT1 PSMD8 CDC34 XBP1 PSMB5 DCAF11 GID8 TRIB3 HM13 USP14 SMAD7 TBL1X PSMD7 STUB1 BFAR RNF40 SGTA FZR1 CAV1 DVL1 ERLIN1 FBXW4 FBXL15 SMURF2 TRIM2 TRIM3 BIRC2 UBE4A MAN1A1 FAF2 CSNK1A1 RNF7 AUP1 SUM…
1.68364e-14	220	745	1.70156	Modification-dependent protein catabolic proc.	ANKIB1 FBXL3 PSMB1 UBE3C NUB1 RNF14 UFL1 WWTR1 HSPA5 USP28 JKAMP ANAPC4 CUL1 RC3H2 RNF4 ERLEC1 RNF126 FBXW11 TSG101 UBE2K PPP2R5C KEAP1 PSEN1 GSK3B XPO1 ZMPSTE24 HUWE1 PSMC5 KLHL42 EDEM2 NSFL1C ANAPC5 MAEA USP48 HECTD1 CDC23 PSMD5 WAC SIRT1 PSMD8 CDC34 RNF215 XBP1 FBXO7 PSMB5 DCAF11 TRPC4AP GID8 TRIB3 USP14 SMAD7 TBL1X PSMD7 AXIN1 STUB1 BFAR RNF40 SGTA FZR1 CAV1 UBE2R2 DVL1 ERLIN1 FBXW4 FBXL15 SM…
1.74641e-11	188	615	1.65683	Cellular component disassembly	DVL2 PAFAH1B1 VTA1 UFL1 CAPN1 SNAI2 SPAST TIMP2 PHF23 CAPG MRPS10 LIMA1 MRPL43 ATG5 MRPS35 SMARCD1 KIF2A WIPI1 NCK2 WDR1 SREBF1 MARK2 NSF MRPS34 TSG101 FSCN1 UBA5 JMJD4 GSK3B ZMPSTE24 CTTN MRPL28 HUWE1 BAX MRPS33 MUL1 SUPT16H MRPS18A SNAP29 FBXO7 HIF1A DICER1 CST3 TAZ AXIN1 TSC2 MRPL4 NAPA MTPN CAV1 TGFBR1 DVL1 KPNB1 PPP1R9B MRPL27 HSPA8 MRPS27 CSNK1A1 KPNA1 MRPL3 HTRA2 CHMP3 MRPL37 ARHGEF2 MFN2 …
7.50696e-14	240	841	1.63045	Proteolysis involved in cellular protein catabolic proc.	ANKIB1 FBXL3 PSMB1 UBE3C NUB1 RNF14 UFL1 WWTR1 HSPA5 USP28 JKAMP ANAPC4 CUL1 RC3H2 RNF4 ERLEC1 RNF126 PRKACA FBXW11 TSG101 UBE2K PPP2R5C KEAP1 PSEN1 GSK3B XPO1 ZMPSTE24 HUWE1 PSMC5 KLHL42 EDEM2 NSFL1C ANAPC5 MAEA USP48 HECTD1 CDC23 PSMD5 WAC SIRT1 PSMD8 CDC34 RNF215 XBP1 FBXO7 PSMB5 DCAF11 TRPC4AP CTSZ GID8 TRIB3 HM13 USP14 SMAD7 TBL1X PSMD7 AXIN1 STUB1 BFAR RNF40 CTSH SGTA FZR1 CAV1 UBE2R2 DVL1 …
4.19382e-13	253	903	1.58639	Cellular protein catabolic proc.	ANKIB1 FBXL3 PSMB1 UBE3C NUB1 RNF14 UFL1 WWTR1 AP2S1 HSPA5 USP28 JKAMP ANAPC4 CUL1 RC3H2 RNF4 ERLEC1 VPS35 RNF126 PRKACA FBXW11 TSG101 RAB7A UBE2K PPP2R5C KEAP1 PSEN1 GSK3B XPO1 ZMPSTE24 HUWE1 PSMC5 KLHL42 EDEM2 NSFL1C ANAPC5 MAEA USP48 HECTD1 EZR CDC23 PSMD5 WAC SIRT1 PSMD8 CDC34 RNF215 XBP1 FBXO7 PSMB5 DCAF11 TRPC4AP CTSZ GID8 TRIB3 HM13 USP14 SMAD7 TBL1X PSMD7 AXIN1 STUB1 BFAR RNF40 CTSH SGTA …
1.91834e-14	297	1102	1.56415	Protein modification by small protein conjugation	ANKIB1 KDM1A MYCBP2 FBXL3 PSMB1 MED24 UBE3C NUB1 RNF14 UFL1 WWTR1 NUP160 PHF23 DCUN1D1 HSPA5 TSPAN17 ANAPC4 CUL1 RC3H2 ATG5 NDC1 UNKL U2AF2 RNF4 BTBD1 CBFB RNF126 FBXW11 TSG101 UBE2K KEAP1 PSEN1 UBA5 SEH1L DNAJA1 HUWE1 PSMC5 KLHL42 ANAPC5 KDM2B MAEA MUL1 HECTD1 CDC23 PSMD5 WAC SIRT1 ABL1 PSMD8 CDC34 RNF215 PPIL2 FBXO7 RANGAP1 HIF1A PSMB5 CCNB1IP1 DCAF11 TRPC4AP RNF24 TRIB3 SMAD7 PSMD7 AXIN1 STUB1…
3.91596e-14	295	1079	1.55362	Protein catabolic proc.	ANKIB1 CYP51A1 MYCBP2 FBXL3 PSMB1 UBE3C NUB1 RNF14 UFL1 WWTR1 TIMP2 AP2S1 HSPA5 USP28 JKAMP ANAPC4 CUL1 RC3H2 RNF4 CTSA ERLEC1 VPS35 RNF126 PRKACA FBXW11 NSF TSG101 RAB7A UBE2K PPP2R5C KEAP1 PSEN1 GSK3B XPO1 ZMPSTE24 HUWE1 PSMC5 KLHL42 EDEM2 NSFL1C ANAPC5 MAEA USP48 HECTD1 EZR CDC23 PSMD5 WAC SIRT1 PSMD8 CDC34 RNF215 GGA1 XBP1 FBXO7 TIMP3 PSMB5 DCAF11 TRPC4AP ABHD12 CTSZ GID8 EEF1A2 TRIB3 HM13 CS…
6.49874e-16	351	1331	1.54384	Protein modification by small protein conjugation or removal	ANKIB1 KDM1A MYCBP2 FBXL3 PSMB1 MED24 UBE3C NUB1 RNF14 UFL1 WWTR1 NUP160 PHF23 DCUN1D1 HSPA5 USP28 TSPAN17 ANAPC4 CUL1 RC3H2 ATG5 NDC1 UNKL U2AF2 RNF4 BTBD1 CBFB OTUD5 RNF126 FBXW11 TSG101 ACTB SART3 UBE2K KEAP1 PSEN1 UBA5 SEH1L DNAJA1 HUWE1 PSMC5 UIMC1 KLHL42 ANAPC5 KDM2B MAEA MUL1 USP48 HECTD1 CDC23 PSMD5 WAC SIRT1 ABL1 PSMD8 CDC34 RNF215 PPIL2 JOSD1 FBXO7 TAB1 RANGAP1 HIF1A PSMB5 YY1 CCNB1IP1 …
3.4866e-14	307	1126	1.54079	RNA processing	KDM1A ELAC2 RPUSD1 TSR3 UTP18 PTBP1 MNAT1 SARS1 ZCCHC8 NSUN2 THOC3 RRP12 THRAP3 PUM2 ZC3H11A TARBP1 U2AF2 SUGP2 WDR18 SPEN GPKOW FTSJ1 RPL31 DAZAP1 PRKACA TRNT1 ZNF638 SART3 EXOSC7 RBM7 PPIE ZMPSTE24 NOP14 DDX18 KHSRP XRN2 ESF1 TRMT6 FUS PDCD7 AARS1 ALKBH5 HNRNPC CWF19L1 SF3A1 PES1 SNU13 DDX17 RTCB POLDIP3 RBFOX2 ZC3H7B PHF5A RBM23 ALKBH1 SRSF5 DICER1 NOP56 DHX35 SUV39H1 HTATSF1 INTS6 USB1 RNF40 …
5.06989e-12	266	1022	1.53375	Protein ubiquitination	ANKIB1 KDM1A MYCBP2 FBXL3 PSMB1 MED24 UBE3C NUB1 RNF14 UFL1 WWTR1 PHF23 DCUN1D1 HSPA5 TSPAN17 ANAPC4 CUL1 RC3H2 ATG5 UNKL U2AF2 RNF4 BTBD1 CBFB RNF126 FBXW11 TSG101 UBE2K KEAP1 PSEN1 DNAJA1 HUWE1 PSMC5 KLHL42 ANAPC5 KDM2B MAEA MUL1 HECTD1 CDC23 PSMD5 WAC SIRT1 ABL1 PSMD8 CDC34 RNF215 PPIL2 FBXO7 HIF1A PSMB5 CCNB1IP1 DCAF11 TRPC4AP RNF24 TRIB3 SMAD7 PSMD7 AXIN1 STUB1 DNAJA3 BFAR RNF40 HERC1 VPS18 …
5.4834e-15	363	1368	1.50562	Cellular macromolecule catabolic proc.	ANKIB1 FBXL3 PSMB1 CSDE1 UBE3C NUB1 RNF14 UFL1 WWTR1 RNH1 ZCCHC8 NSUN2 AP2S1 HSPA5 USP28 JKAMP ANAPC4 THRAP3 CUL1 PUM2 RC3H2 RNF4 ERLEC1 VPS35 RNF126 RPL31 PRKACA FBXW11 TSG101 RAB7A EXOSC7 RBM7 UBE2K PPP2R5C KEAP1 PSEN1 GSK3B XPO1 ZMPSTE24 HUWE1 BAX PSMC5 KLHL42 KHSRP EDEM2 NSFL1C XRN2 ANAPC5 FUS MAEA USP48 ALKBH5 HECTD1 HNRNPC EZR CDC23 PSMD5 WAC SIRT1 PSMD8 CDC34 RNF215 XBP1 FBXO7 GTPBP1 DICER…
6.49874e-16	422	1620	1.4741	Macromolecule catabolic proc.	ANKIB1 CYP51A1 MYCBP2 FBXL3 PSMB1 CSDE1 UBE3C NUB1 RNF14 UFL1 CAPN1 WWTR1 RNH1 ZCCHC8 TIMP2 NSUN2 VCAN AP2S1 HSPA5 USP28 JKAMP ANAPC4 THRAP3 CUL1 PUM2 RC3H2 RNF4 CTSA ERLEC1 VPS35 RNF126 RPL31 PRKACA FBXW11 NSF TSG101 RAB7A EXOSC7 RBM7 UBE2K PPP2R5C KEAP1 PSEN1 GSK3B XPO1 ZMPSTE24 HUWE1 MTMR2 BAX PSMC5 KLHL42 KHSRP EDEM2 NSFL1C XRN2 ANAPC5 FUS SLC9A1 MAEA USP48 ALKBH5 HECTD1 HNRNPC EZR CDC23 PSMD…
7.67648e-12	471	1961	1.35788	Organonitrogen compound biosynthetic proc.	AK2 PDK4 PDK2 AGK COX10 PIGQ ST3GAL1 CSDE1 LARS2 ELOVL5 SLC25A39 PGM3 ZDHHC6 TBPL1 SARS1 CHPF2 FUT8 NSMAF VCAN MRPS10 PUM2 MRPL43 RC3H2 ATG5 ALDH18A1 MRPS35 GUCY1B1 SPHK2 HAGH ZC3H15 ELOVL1 ARFGEF1 FECH PLPP1 TNFRSF1A PKM DHX29 COASY FTSJ1 WIPI1 NDST1 NCK2 RPL31 MRPS34 HACD3 EXOSC7 PSEN1 JMJD4 NFE2L1 STARD7 NOA1 CAD MRPL28 ALG9 PPP1R15A KHSRP SMOX SPTLC1 MRPS33 PDPR AARS1 DLD MRPS18A ATP5F1D EIF3…
4.1749e-12	501	1974	1.34884	Cellular macromolecule localization	M6PR KDM1A DVL2 TMEM98 AGK VPS41 IFFO1 RABGAP1 WWTR1 ZDHHC6 EHD2 SEC63 PRKCH TMSB10 VCL ZFYVE16 SPDL1 AP2S1 CTNNA1 HSPA5 TSPAN17 SEC61A1 NDC1 PTPRU WAPL INTS13 TNPO3 CTSA AP3D1 SLC9A3R2 IPO5 PPP2R5A SPI1 TNFRSF1A PRKCZ GRIPAP1 ERLEC1 VPS35 KCNAB2 ATP1B3 WIPI1 RPL31 SNX13 PRKACA TFRC SREBF1 MPP5 PICALM NSF TSG101 BCS1L TIMM21 ACTB DLG1 RAB7A ANKRD13A TM9SF3 TULP3 SAR1A PSEN1 STRADB DLG3 GSK3B XPO1…
7.67648e-12	496	1960	1.34518	Cellular protein localization	M6PR KDM1A DVL2 TMEM98 AGK VPS41 IFFO1 RABGAP1 WWTR1 ZDHHC6 EHD2 SEC63 PRKCH TMSB10 VCL ZFYVE16 SPDL1 AP2S1 CTNNA1 HSPA5 TSPAN17 SEC61A1 NDC1 PTPRU WAPL INTS13 TNPO3 CTSA AP3D1 SLC9A3R2 IPO5 PPP2R5A SPI1 TNFRSF1A PRKCZ GRIPAP1 ERLEC1 VPS35 KCNAB2 ATP1B3 WIPI1 RPL31 SNX13 PRKACA TFRC SREBF1 MPP5 PICALM NSF TSG101 BCS1L TIMM21 ACTB DLG1 RAB7A ANKRD13A TM9SF3 TULP3 SAR1A PSEN1 STRADB DLG3 GSK3B XPO1…
