## Supplementary Table 8 for "Isoform-level profiling of m6A epitranscriptomic signatures in human brain"

### Sheet: GO
Region	Enrichment FDR	nGenes	Pathway Genes	Fold Enrichment	Pathway	URL	Genes
PFC	0.0300554	10	119	3.45875	Integral component of postsynaptic membrane	http://amigo.geneontology.org/amigo/term/GO:0099055	GABRA3 NRP1 HTR2A CDH9 PCDH17 CHRM3 GRM2 NETO1 LRRTM4 SHISA7
PFC	0.0199052	12	151	3.36132	Presynaptic membrane	http://amigo.geneontology.org/amigo/term/GO:0042734	HTR2A NECTIN1 STX2 CDH9 PCDH17 HIP1 UNC13A CHRM3 GRIK3 GRM2 KCNC2 P2RY1
PFC	0.0214737	12	153	3.29178	Integral component of synaptic membrane	http://amigo.geneontology.org/amigo/term/GO:0099699	GABRA3 NRP1 HTR2A NECTIN1 CDH9 PCDH17 CHRM3 GRM2 NETO1 P2RY1 LRRTM4 SHISA7
PFC	2.2e-05	28	358	3.19117	Glutamatergic synapse	http://amigo.geneontology.org/amigo/term/GO:0098978	ACTN1 PAK3 NRP1 HTR2A HOMER2 CALB1 KPNA1 SLC30A3 RAP1A PCDH17 HIP1 APOE CALY CHRM3 NUMB SEPTIN11 PPFIA2 EPS8 ARPC2 PRKCI GRIK3 NLGN4Y NETO1 CPT1C P2RY1 LRRTM4 SHISA7 DLGAP2
PFC	0.0300554	17	297	2.44995	Postsynaptic membrane	http://amigo.geneontology.org/amigo/term/GO:0045211	GABRA3 NRP1 HTR2A CDH9 PCDH17 HIP1 CHRM3 GLRA3 UTRN GRIK3 GRM2 NLGN4Y KCNC2 NETO1 P2RY1 LRRTM4 SHISA7
PFC	0.0152086	22	385	2.37789	Neuron to neuron synapse	http://amigo.geneontology.org/amigo/term/GO:0098984	PAK3 HOMER2 CALB1 ATP1A3 SLC1A1 NECTIN1 KPNA1 SLC30A3 BCL11A CHRM3 ARHGAP32 SEPTIN11 EPS8 NLGN4Y NETO1 P2RY1 SYNPO LRRTM4 AKAP5 PRKN SHISA7 DLGAP2
PFC	0.0008079	36	682	2.28013	Postsynapse	http://amigo.geneontology.org/amigo/term/GO:0098794	ARHGAP33 GABRA3 PAK3 MEF2C P2RX5 NRP1 HTR2A HOMER2 CALB1 SLC1A1 CDH9 KPNA1 PCDH17 BCL11A HIP1 CALY CHRM3 ARHGAP32 SEPTIN11 PPFIA2 GLRA3 EPS8 UTRN GRIK3 GRM2 NLGN4Y KCNC2 NETO1 CPT1C P2RY1 SYNPO LRRTM4 AKAP5 PRKN SHISA7 DLGAP2
PFC	0.0290524	21	401	2.2454	Synaptic membrane	http://amigo.geneontology.org/amigo/term/GO:0097060	GABRA3 NRP1 HTR2A NECTIN1 STX2 CDH9 PCDH17 HIP1 UNC13A CHRM3 ANXA1 GLRA3 UTRN GRIK3 GRM2 NLGN4Y KCNC2 NETO1 P2RY1 LRRTM4 SHISA7
PFC	6.47e-06	67	1443	2.05948	Synapse	http://amigo.geneontology.org/amigo/term/GO:0045202	SARM1 ARHGAP33 GABRA3 RAB27B CBLN4 ACTN1 PAK3 MEF2C P2RX5 RAB18 NRP1 SNAP29 HTR2A HOMER2 CALB1 ATP1A3 SLC1A1 NECTIN1 PPFIBP1 STX2 QKI CDH9 HRH2 KPNA1 SLC30A3 RAP1A PCDH17 BCL11A COPS5 PDZRN3 HIP1 APOE UNC13A CALY CHRM3 NUMB ARHGAP32 ANXA1 SEPTIN11 PPFIA2 STON2 GLRA3 CRH EPS8 UTRN GNAQ ARPC2 PRKCI GRIK3 GRM2 NLGN4Y KCNC2 NETO1 PRKCB CPT1C P2RY1 GABARAP PDE7B SYNPO ATP2A2 LRRTM4 EGR3 AKAP5 PRKN SHI…
PFC	0.0343943	25	527	2.00482	Presynapse	http://amigo.geneontology.org/amigo/term/GO:0098793	RAB27B SNAP29 HTR2A CALB1 SLC1A1 NECTIN1 PPFIBP1 STX2 CDH9 SLC30A3 PCDH17 COPS5 HIP1 UNC13A CHRM3 PPFIA2 STON2 GRIK3 GRM2 NLGN4Y KCNC2 PRKCB P2RY1 PRKN CLN3
Common	1.06e-13	169	497	1.78599	Proteasome-mediated ubiquitin-dependent protein catabolic proc.	http://amigo.geneontology.org/amigo/term/GO:0043161	GCLC ANKIB1 FBXL3 NUB1 RNF14 UBR2 RNF19A CUL3 JKAMP HERPUD1 ANAPC4 CUL1 RNF4 PSME4 TRIB2 FBXW11 KLHL20 ARAF UBE2K PPP2R5C KEAP1 PSEN1 PCNP HACE1 PSMC5 KLHL42 NSFL1C MAEA HECTD1 PSMD8 CDC34 KLHL22 XBP1 KCTD17 DESI1 TRIM9 PSMB5 GID8 USP14 SMAD7 TBL1X PSMD7 FBXO31 STUB1 SGTA FZR1 CAV1 PSMA2 DVL1 ERLIN1 FBXW4 FBXL15 FBXL20 CCDC47 SMURF2 TNFAIP1 UBE2D3 WFS1 TRIM2 TRIM3 BIRC2 EPM2A FAF2 SKP1 CSNK1A1 AR…
Common	5.03e-09	112	312	1.75887	Ubiquitin ligase complex	http://amigo.geneontology.org/amigo/term/GO:0000151	ANKIB1 FBXL3 MED24 RNF14 UBR2 RNF19A CUL3 TSPAN17 ANAPC4 CUL1 ASB1 FBXW11 KLHL20 UBE2D4 KEAP1 KLHL42 MAEA KLHL22 FBXO7 KCTD17 GID8 FBXO31 STUB1 RNF40 FZR1 FBXW4 FBXL15 FBXL20 SMURF2 TNFAIP1 KLHL2 CDKN1B CAND1 PHC1 RNF8 SKP1 ARMC8 RNF7 ABTB1 AUP1 RNF19B FBXO2 KLHL12 FBXL5 YPEL5 SPOP KLHL7 WWP1 FBXL16 MKLN1 ZSWIM6 UBE4B DCAF8 FBH1 PHC2 OS9 DCAF7 FBXO11 CUL4A CBX4 WDTC1 COP1 UBR3 DCAF1 FBXL17 KLHL3 …
Common	3.84e-14	187	558	1.74978	Proteasomal protein catabolic proc.	http://amigo.geneontology.org/amigo/term/GO:0010498	GCLC ANKIB1 FBXL3 PKD1 NUB1 RNF14 UBR2 RNF19A CUL3 JKAMP HERPUD1 ANAPC4 CUL1 RNF4 PSME4 TRIB2 PRKACA FBXW11 KLHL20 ARAF UBE2K PPP2R5C KEAP1 PSEN1 PCNP HACE1 PSMC5 KLHL42 NSFL1C MAEA HECTD1 PSMD8 CDC34 KLHL22 XBP1 KCTD17 DESI1 TRIM9 PSMB5 GID8 HM13 USP14 SMAD7 TBL1X PSMD7 FBXO31 STUB1 RNF40 SGTA FZR1 CAV1 PSMA2 DVL1 ERLIN1 FBXW4 FBXL15 FBXL20 CCDC47 SMURF2 TNFAIP1 UBE2D3 WFS1 TRIM2 TRIM3 BIRC2 EPM…
Common	2.87e-16	236	745	1.70413	Modification-dependent protein catabolic proc.	http://amigo.geneontology.org/amigo/term/GO:0019941	GCLC ANKIB1 FBXL3 MYLIP UBE3C NUB1 RNF14 UBR2 RNF19A CUL3 USP2 JKAMP HERPUD1 ANAPC4 CUL1 RNF4 PSME4 CSNK2A2 TRIB2 FBXW11 PTPN23 KLHL20 ARAF UBE2K PPP2R5C TOLLIP UBE2D4 KEAP1 PSEN1 PCNP RNF13 CYLD ZMPSTE24 HACE1 PSMC5 KLHL42 NSFL1C MAEA USP48 HECTD1 PSMD8 CDC34 KLHL22 XBP1 FBXO7 KCTD17 DESI1 TRIM9 PSMB5 GID8 CSNK2A1 USP14 SMAD7 TBL1X PSMD7 AXIN1 USP10 FBXO31 STUB1 RNF40 SGTA FZR1 CAV1 PSMA2 DVL1 E…
Common	4e-16	238	691	1.67811	Axon	http://amigo.geneontology.org/amigo/term/GO:0030424	TSPOAP1 MYCBP2 ITGA3 PAFAH1B1 STMN4 RUFY3 SPAST TIMP2 RTN4R SLC4A8 BCAR1 KIF1B AP3D1 MAP2K4 SYT1 ROGDI GRIPAP1 KCNAB2 AP3M2 ADGRL1 FBXW11 CRMP1 KCNQ2 FSCN1 ACTB KLHL20 RAP1GAP MAP2 PSEN1 EPB41L3 MTMR2 DYNLL1 MUL1 NRCAM CD200 SEMA6A CBARP PALM RANGAP1 NIN HIF1A DICER1 ADNP CTSZ KIF3B SLC32A1 ARMCX3 RNF40 MAST1 GRIK5 COBL STX1A GARS1 DVL1 GIT1 PPP1R9B CLCN3 CRYAB HSPA8 CBL KCNA1 GABRG2 FXR1 TANC1 S…
Common	1.61e-15	258	841	1.6367	Proteolysis involved in cellular protein catabolic proc.	http://amigo.geneontology.org/amigo/term/GO:0051603	GCLC ANKIB1 FBXL3 MYLIP PKD1 UBE3C NUB1 RNF14 UBR2 RNF19A CUL3 USP2 JKAMP HERPUD1 ANAPC4 CUL1 RNF4 PSME4 CSNK2A2 TRIB2 PRKACA FBXW11 PTPN23 KLHL20 ARAF UBE2K PPP2R5C TOLLIP UBE2D4 KEAP1 PSEN1 PCNP RNF13 CYLD ZMPSTE24 HACE1 PSMC5 KLHL42 NSFL1C MAEA USP48 HECTD1 PSMD8 CDC34 KLHL22 XBP1 FBXO7 KCTD17 DESI1 TRIM9 PSMB5 CTSZ GID8 CSNK2A1 HM13 USP14 SMAD7 TBL1X PSMD7 AXIN1 USP10 FBXO31 STUB1 RNF40 CTSH …
Common	1.5e-15	260	854	1.61965	Intracellular protein-containing complex	http://amigo.geneontology.org/amigo/term/GO:0140535	ANKIB1 FBXL3 MED24 UBE3C REV3L RNF14 UBR2 TBPL1 RNF19A CUL3 JADE2 TSPAN17 ANAPC4 TRAPPC3 CUL1 CAMK2B TAF2 TAF11 ASB1 PPP2R5A PSME4 PPP2R5B CSNK2A2 CAMK2A PRKACA FBXW11 PPP2R2C ACTB KLHL20 PPP2R5C UBE2D4 KEAP1 SESN1 ATXN7L3 PSMC5 KLHL42 MAEA TXNL1 PSMD8 POLR2E KLHL22 RTCB FBXO7 KCTD17 EP300 POLR3H TELO2 PSMB5 NFKBIA GID8 CSNK2A1 USP14 RNMT PSMD7 FBXO31 STUB1 RNF40 POLR2I FZR1 POLR1F TAF6 PSMA2 PRK…
Common	1.42e-10	179	527	1.61763	Presynapse	http://amigo.geneontology.org/amigo/term/GO:0098793	TSPOAP1 ARHGAP44 CNTN1 APBA2 CYP46A1 RTN4R SLC4A8 KIF1B ATP2B4 AP3D1 SYT1 ROGDI GNB5 ATP2B1 ADGRL1 CLCN4 PICALM ACTB CTTNBP2 AMPH PSEN1 ERC1 MTMR2 DNM1L WDR7 CBARP PICK1 SYNGR1 TRIM9 DNAJC5 HRH3 SNPH SLC32A1 SYNDIG1 CDK16 RNF40 SLC17A7 SGTA NAPA GRIK5 STX1A DVL1 GIT1 FBXL20 SYNGR2 WFS1 CLCN3 HSPA8 NRXN2 SLC6A12 KCNA1 SLC29A1 FXR1 TANC1 AAK1 EPHA4 STXBP3 RIMS3 IGSF21 APH1A SLC2A1 STX12 SLC8A2 DENN…
Common	2.05e-08	142	512	1.61055	Intrinsic component of organelle membrane	http://amigo.geneontology.org/amigo/term/GO:0031300	DNAJC11 BID ATP2C1 SEC61A1 ELOVL1 SYT1 FUNDC1 HACD3 SLC25A3 ZMPSTE24 PIGS MUL1 XBP1 SYNGR1 SAMM50 SLC25A17 EMC9 DNAJC5 HM13 SLC32A1 PIGU ARMCX3 SLC17A7 DMPK STX1A CHCHD3 TBL2 ABHD17B MICU1 CCDC47 PEX12 WFS1 CLCN3 ERGIC1 AUP1 RTN4 MFN2 WLS ECE1 MAN1C1 STX12 SLC35B3 RTN2 RRBP1 TBC1D20 CANX TMEM175 EMC1 EMC6 CASD1 EMC4 TOMM40 PEX11B SYT4 SCO1 LARGE1 COX16 SPIRE1 TIMM17A B4GALNT1 STX6 LRRC8A DPM2 PRE…
Common	5.13e-15	273	903	1.59863	Cellular protein catabolic proc.	http://amigo.geneontology.org/amigo/term/GO:0044257	GCLC ANKIB1 FBXL3 AP2B1 MYLIP PKD1 UBE3C NUB1 RNF14 UBR2 RNF19A CUL3 USP2 AP2S1 JKAMP HERPUD1 ANAPC4 CUL1 RNF4 PSME4 VPS35 CSNK2A2 TRIB2 PRKACA FBXW11 RAB7A PTPN23 KLHL20 ARAF UBE2K PPP2R5C TOLLIP UBE2D4 KEAP1 PSEN1 PCNP RNF13 CYLD ZMPSTE24 HACE1 PSMC5 KLHL42 NSFL1C MAEA USP48 HECTD1 EZR PSMD8 CDC34 KLHL22 XBP1 FBXO7 KCTD17 DESI1 TRIM9 PSMB5 CTSZ GID8 CSNK2A1 HM13 USP14 SMAD7 TBL1X PSMD7 AXIN1 US…
Common	3.3e-12	221	676	1.59071	Dendritic tree	http://amigo.geneontology.org/amigo/term/GO:0097447	ARHGAP44 MARK4 FYN RUFY3 NCDN APBA2 CYP46A1 RTN4R GOPC SLC4A8 KIF1B SEZ6 MAP2K4 ROGDI GRIPAP1 CAMK2A ATP2B1 PRKACA MARK3 KLHL20 RAP1GAP CTTNBP2 MAP2 ADCY2 BRINP1 PSEN1 MTMR2 GNAO1 LZTS3 JPH4 ABL1 PALM TXN2 RANGAP1 NIN TRIM9 DICER1 ABHD12 ZMYND8 ADNP HRH3 SLC32A1 SYNDIG1 URI1 MAST1 CRTC1 GRIK5 COBL ABHD17B DVL1 CASC3 ASIC2 PPP1R9B MPP2 WFS1 PPARGC1A CRYAB HSPA8 TRIM3 KCNA1 WASF1 EPM2A GABRG2 FXR1 …
Common	7.55e-12	219	674	1.58138	Dendrite	http://amigo.geneontology.org/amigo/term/GO:0030425	ARHGAP44 MARK4 FYN RUFY3 NCDN APBA2 CYP46A1 RTN4R GOPC SLC4A8 KIF1B SEZ6 MAP2K4 ROGDI GRIPAP1 CAMK2A ATP2B1 PRKACA MARK3 KLHL20 RAP1GAP CTTNBP2 MAP2 ADCY2 BRINP1 PSEN1 MTMR2 GNAO1 LZTS3 JPH4 ABL1 PALM TXN2 RANGAP1 NIN TRIM9 DICER1 ABHD12 ZMYND8 ADNP HRH3 SLC32A1 SYNDIG1 URI1 MAST1 CRTC1 GRIK5 COBL ABHD17B DVL1 CASC3 ASIC2 PPP1R9B MPP2 WFS1 PPARGC1A CRYAB HSPA8 TRIM3 KCNA1 WASF1 EPM2A GABRG2 FXR1 …
Common	2.87e-16	319	1079	1.56929	Protein catabolic proc.	http://amigo.geneontology.org/amigo/term/GO:0030163	GCLC ANKIB1 MYCBP2 FBXL3 AP2B1 MYLIP PKD1 UBE3C FYN NUB1 RNF14 UBR2 RNF19A TIMP2 CUL3 USP2 AP2S1 JKAMP HERPUD1 ANAPC4 CUL1 GPC1 RNF4 ROCK1 PSME4 VPS35 CSNK2A2 TRIB2 PRKACA FBXW11 RAB7A PTPN23 KLHL20 ARAF UBE2K PPP2R5C TOLLIP UBE2D4 KEAP1 PSEN1 PCNP RNF13 CYLD ZMPSTE24 HACE1 PSMC5 KLHL42 NSFL1C MAEA USP48 HECTD1 EZR PSMD8 CDC34 KLHL22 XBP1 FBXO7 KCTD17 DESI1 TRIM9 PSMB5 ABHD12 CTSZ GID8 CSNK2A1 HM…
Common	3.95e-11	218	682	1.55912	Postsynapse	http://amigo.geneontology.org/amigo/term/GO:0098794	AP2B1 ARHGAP44 MAPK8IP2 FYN CNTN1 NCDN APBA2 RNF19A CYP46A1 GOPC SEZ6 AP3D1 GRIPAP1 CAMK2A ATP2B1 NCK2 PRKACA ADGRL1 PICALM CACNG4 ACTB CTTNBP2 DLGAP4 MTMR2 PSMC5 ADD1 LZTS3 ABL1 PALM CRKL PICK1 ZMYND8 SNTA1 SYNDIG1 ARHGEF7 CBLN1 NAPA CRTC1 GRIK5 STX1A ABHD17B DVL1 EIF3A GIT1 ASIC2 PPP1R9B MPP2 CRYAB HSPA8 KCNA1 WASF1 SLC29A1 GABRG2 FXR1 CSPG5 TANC1 APC2 SPTBN1 RTN4 RAB3GAP1 EPHA4 DLGAP3 ARHGEF2 …
Common	3.09e-14	290	913	1.54143	Somatodendritic compartment	http://amigo.geneontology.org/amigo/term/GO:0036477	CX3CL1 ARHGAP44 MARK4 PAFAH1B1 MAPK8IP2 FYN RUFY3 NCDN APBA2 TIMP2 CYP46A1 RTN4R GOPC SLC4A8 KIF1B SEZ6 MAP2K4 ROGDI GRIPAP1 CAMK2A ATP2B1 PRKACA FBXW11 CRMP1 PICALM MARK3 CACNG4 KLHL20 RAP1GAP CTTNBP2 MAP2 ADCY2 BRINP1 SLC1A3 PSEN1 MTMR2 GNAO1 LZTS3 MUL1 CD200 JPH4 ABL1 PALM TXN2 RANGAP1 PMM1 NIN TRIM9 DICER1 ABHD12 ZMYND8 ADNP HRH3 SNPH SLC32A1 SYNDIG1 ARHGEF7 FBXO31 URI1 MAST1 CRTC1 GRIK5 COBL…

### Sheet: Cell-tpye enrichment
Tissue_cell_type_name	Developmental_stage	Organ_system	Tissue	Specific_cell_type	General_cell_type	Cell_Ontology_ID	General_tissue_name	Uber_anatomy_ontology_ID	input_list_raw_p	input_list_permutated_p	input_list_rank_p	input_list_combined_p	input_list_combined_log10p	group_id
Lake_2017_FrontalCortex_Ex3e	Adult	Nervous system	Lake_2017_FrontalCortex	Ex3e	Excitatory neuron	CL:0008030	Frontal cortex	UBERON:0001870	5.36e-13	4.12e-05	0.162362	8.63e-05	4.06381	CB
Lake_2017_CerebellarHemisphere_Gran	Adult	Nervous system	Lake_2017_CerebellarHemisphere	CGC	Cerebellar granule cell	CL:0001031	Cerebellar hemisphere	UBERON:0002245	1.99e-23	8.23e-05	0.0937269	9.86e-05	4.00626	CB
Lake_2017_VisualCortex_Ex3b	Adult	Nervous system	Lake_2017_VisualCortex	Ex3b	Excitatory neuron	CL:0008030	Visual cortex	UBERON:0000411	1.9e-21	0.000576392	0.109963	0.000676052	3.17002	CB
Lake_2017_FrontalCortex_Ast	Adult	Nervous system	Lake_2017_FrontalCortex	Ast	Astrocyte	CL:0000127	Frontal cortex	UBERON:0001870	6.88e-09	0.000782247	0.0738007	0.000621163	3.20679	CN
Lake_2017_VisualCortex_Ex1	Adult	Nervous system	Lake_2017_VisualCortex	Ex1	Excitatory neuron	CL:0008030	Visual cortex	UBERON:0000411	2.34e-47	0.000247025	0.000738007	3.01e-06	5.52125	PFC
Lake_2017_FrontalCortex_Ex1	Adult	Nervous system	Lake_2017_FrontalCortex	Ex1	Excitatory neuron	CL:0008030	Frontal cortex	UBERON:0001870	2.98e-38	0.000247025	0.00147602	5.77e-06	5.23884	PFC
Lake_2017_VisualCortex_Ex4	Adult	Nervous system	Lake_2017_VisualCortex	Ex4	Excitatory neuron	CL:0008030	Visual cortex	UBERON:0000411	6.45e-31	0.000205854	0.00885609	2.59e-05	4.58645	PFC
Lake_2017_FrontalCortex_Ex4	Adult	Nervous system	Lake_2017_FrontalCortex	Ex4	Excitatory neuron	CL:0008030	Frontal cortex	UBERON:0001870	7.18e-29	0.000164684	0.0147601	3.39e-05	4.47039	PFC
Lake_2017_FrontalCortex_Ex3e	Adult	Nervous system	Lake_2017_FrontalCortex	Ex3e	Excitatory neuron	CL:0008030	Frontal cortex	UBERON:0001870	4.5e-20	4.12e-05	0.0634686	3.62e-05	4.44124	PFC
Lake_2017_FrontalCortex_Ex5b	Adult	Nervous system	Lake_2017_FrontalCortex	Ex5b	Excitatory neuron	CL:0008030	Frontal cortex	UBERON:0001870	7.02e-32	0.000411709	0.00664207	3.78e-05	4.42293	PFC
Lake_2017_VisualCortex_Ex5a	Adult	Nervous system	Lake_2017_VisualCortex	Ex5a	Excitatory neuron	CL:0008030	Visual cortex	UBERON:0000411	1.51e-28	0.000164684	0.0177122	4.01e-05	4.39693	PFC
Lake_2017_VisualCortex_Ex5b	Adult	Nervous system	Lake_2017_VisualCortex	Ex5b	Excitatory neuron	CL:0008030	Visual cortex	UBERON:0000411	1.01e-29	0.000288196	0.0125461	4.89e-05	4.3105	PFC
Lake_2017_VisualCortex_Ex3b	Adult	Nervous system	Lake_2017_VisualCortex	Ex3b	Excitatory neuron	CL:0008030	Visual cortex	UBERON:0000411	1.08e-25	0.000247025	0.0361624	0.000112786	3.94774	PFC
Lake_2017_VisualCortex_Ex3a	Adult	Nervous system	Lake_2017_VisualCortex	Ex3a	Excitatory neuron	CL:0008030	Visual cortex	UBERON:0000411	4.87e-24	0.000370538	0.0428044	0.000191147	3.71863	PFC
AdultTemporalLobe_Astrocyte	Adult	Nervous system	AdultTemporalLobe	Ast	Astrocyte	CL:0000127	Temporal lobe	UBERON:0001871	2.04e-08	0.000123513	0.201476	0.000288695	3.53956	PFC
Lake_2017_FrontalCortex_Ex2	Adult	Nervous system	Lake_2017_FrontalCortex	Ex2	Excitatory neuron	CL:0008030	Frontal cortex	UBERON:0001870	4.01e-17	0.000617563	0.0900369	0.000600366	3.22158	PFC
Lake_2017_VisualCortex_Ex8	Adult	Nervous system	Lake_2017_VisualCortex	Ex8	Excitatory neuron	CL:0008030	Visual cortex	UBERON:0000411	4.04e-12	0.000494051	0.151292	0.000784936	3.10517	PFC
Lake_2017_CerebellarHemisphere_OPC	Adult	Nervous system	Lake_2017_CerebellarHemisphere	OPC	Oligodendrocyte precursor cell	CL:0002453	Cerebellar hemisphere	UBERON:0002245	5.39e-11	0.000535222	0.169004	0.000932645	3.03028	PFC
