## Supplementary Table 10 for "Isoform-level profiling of m6A epitranscriptomic signatures in human brain"

### Sheet: GO hypermodified
Enrichment FDR	nGenes	Pathway Genes	Fold Enrichment	Pathway	URL	Genes
8.51954e-05	19	289	4.52506	Pos. reg. of nervous system development	http://amigo.geneontology.org/amigo/term/GO:0051962	JADE2 SPEN PLXNA2 ADNP FBXO31 PTPRZ1 VEGFA EPHA4 STK11 LRRC4B ADGRB3 TTBK1 TIAM2 EPHB1 SYNJ1 NLGN2 LRRN3 MAPT SHANK3
0.00145254	14	242	4.39664	Neg. reg. of cellular amide metabolic proc.	http://amigo.geneontology.org/amigo/term/GO:0034249	UPF1 TNRC6C EIF2AK1 RTN4 IGFBP5 GGA3 ILF3 RTN3 TSC1 DAPK3 RNF139 DAPK1 YTHDF2 GIGYF2
0.000690808	16	273	4.23573	Learning or memory	http://amigo.geneontology.org/amigo/term/GO:0007611	BRINP1 EP300 ADNP PTPRZ1 NRXN2 MEIS2 ADGRB3 SCN2A TTBK1 JPH3 SYNJ1 MAP1A RIC8A MAPT HTT SHANK3
0.000318958	18	327	4.17818	Cognition	http://amigo.geneontology.org/amigo/term/GO:0050890	DGCR2 BRINP1 EP300 ADNP PTPRZ1 NRXN2 SLC1A4 MEIS2 ADGRB3 SCN2A TTBK1 JPH3 SYNJ1 MAP1A RIC8A MAPT HTT SHANK3
2.48422e-06	27	461	4.06048	Reg. of nervous system development	http://amigo.geneontology.org/amigo/term/GO:0051960	RTN4R JADE2 SPEN PLXNA2 BRINP1 ADNP FBXO31 PTPRZ1 VEGFA RTN4 EPHA4 STK11 LRRC4B ADGRB3 TTBK1 TIAM2 EPHB1 SYNJ1 LINGO1 NLGN2 TPPP LRRN3 CDK5R1 RGMA MAPT YTHDF2 SHANK3
0.000171464	21	378	3.85494	Reg. of neurogenesis	http://amigo.geneontology.org/amigo/term/GO:0050767	RTN4R JADE2 SPEN PLXNA2 BRINP1 ADNP FBXO31 PTPRZ1 VEGFA RTN4 EPHA4 STK11 TTBK1 TIAM2 SYNJ1 LINGO1 CDK5R1 RGMA MAPT YTHDF2 SHANK3
9.66208e-06	31	691	3.11778	Axon	http://amigo.geneontology.org/amigo/term/GO:0030424	RTN4R BCAR1 KIF1B MAP2K4 AP3M2 MUL1 ADNP KIF3B COBL KCNA1 EPHA4 LRFN3 LRRC4B SCN2A SCN1A TIAM2 KIRREL3 SACS EPHB1 SYNJ1 NFASC NMNAT3 TSC1 MAP1A ATCAY BRSK2 CDK5R1 ULK1 MAPT HTT GRM3
0.00163874	22	518	2.99244	Reg. of cell development	http://amigo.geneontology.org/amigo/term/GO:0060284	RTN4R JADE2 SPEN PLXNA2 BRINP1 ABL1 ADNP FBXO31 PTPRZ1 VEGFA RTN4 EPHA4 STK11 TTBK1 TIAM2 SYNJ1 LINGO1 CDK5R1 RGMA MAPT YTHDF2 SHANK3
0.00264181	21	490	2.88088	Axonogenesis	http://amigo.geneontology.org/amigo/term/GO:0007409	TRIO RTN4R PLXNA2 ABL1 ADNP COBL PTPRZ1 VEGFA RTN4 EPHA4 STK11 TIAM2 EPHB1 NFASC MAP1A LINGO1 BRSK2 CDK5R1 ULK1 RGMA MAPT
0.000713521	22	527	2.84161	Presynapse	http://amigo.geneontology.org/amigo/term/GO:0098793	RTN4R KIF1B ERC1 NRXN2 KCNA1 EPHA4 C16orf70 LRFN3 LRRC4B SCN2A SNAP47 KIRREL3 ATP2B2 SYNJ1 ATCAY NLGN2 CDK5R1 PDE4B PIP5K1C HTT RAB40C GRM3
0.000792081	22	535	2.79097	Neuronal cell body	http://amigo.geneontology.org/amigo/term/GO:0043025	RTN4R MAP2K4 BRINP1 MUL1 ABL1 ADNP FBXO31 COBL KCNA1 RTN4 SLC1A4 EPHA4 SNAP47 SCN1A TTBK1 TIAM2 ASTN2 NMNAT3 MAP1A CDK5R1 MAPT GIGYF2
0.00243863	23	611	2.73885	Behavior	http://amigo.geneontology.org/amigo/term/GO:0007610	BRINP1 EP300 ADNP PTPRZ1 NRXN2 EPHA4 MEIS2 ADGRB3 SCN2A SCN1A TTBK1 KIRREL3 JPH3 SYNJ1 TSC1 MAP1A NLGN2 GPR37 RIC8A MAPT HTT GIGYF2 SHANK3
0.000441927	26	674	2.67797	Dendrite	http://amigo.geneontology.org/amigo/term/GO:0030425	RTN4R KIF1B MAP2K4 BRINP1 ABL1 ADNP COBL KCNA1 SLC1A4 EPHA4 C16orf70 LRFN3 SNAP47 KIRREL3 SACS EPHB1 NFASC MAP1A ATCAY CDK5R1 PDE4B MAPT HTT GRM3 MAGEE1 GIGYF2
0.00145254	27	686	2.65301	Neuron projection morphogenesis	http://amigo.geneontology.org/amigo/term/GO:0048812	TRIO RTN4R JADE2 PLXNA2 MUL1 ABL1 ADNP FBXO31 COBL PTPRZ1 VEGFA RTN4 EPHA4 STK11 ADGRB3 TIAM2 KIRREL3 EPHB1 NFASC MAP1A LINGO1 BRSK2 CDK5R1 ULK1 RGMA MAPT SHANK3
0.00169687	35	1085	2.23558	Cell morphogenesis	http://amigo.geneontology.org/amigo/term/GO:0000902	TRIO RTN4R JADE2 FRY FRYL PLXNA2 MUL1 ABL1 EP300 ADNP FBXO31 COBL PTPRZ1 VEGFA RTN4 EPHA4 STK11 ADGRB3 TIAM2 FAM171A1 KIRREL3 EPHB1 NFASC MAP1A DAPK3 LINGO1 BRSK2 CDK5R1 ULK1 CDC42EP4 RGMA MAPT YTHDF2 SHANK3 PRAG1
0.0351045	21	682	2.14231	Postsynapse	http://amigo.geneontology.org/amigo/term/GO:0098794	CACNG4 ABL1 KCNA1 APC2 RTN4 EPHA4 LRFN3 LRRC4B ADGRB3 SNAP47 ATP2B2 TSC1 NLGN2 TPPP CDK5R1 PDE4B MAPT HTT GRM3 MAGEE1 SHANK3
0.000441927	42	1443	2.0794	Synapse	http://amigo.geneontology.org/amigo/term/GO:0045202	CAMKK1 RTN4R KIF1B CACNG4 ERC1 GNA11 ABL1 ARFGAP1 PTPRZ1 NRXN2 KCNA1 APC2 RTN4 SLC1A4 EPHA4 C16orf70 LRFN3 LRRC4B RTN3 ADGRB3 SCN2A SNAP47 TIAM2 KIRREL3 EPHB1 ATP2B2 SYNJ1 TSC1 MAP1A ATCAY NLGN2 TPPP TLN2 CDK5R1 PDE4B PIP5K1C MAPT HTT RAB40C GRM3 MAGEE1 SHANK3
0.000441927	42	1444	2.0603	Neuron projection	http://amigo.geneontology.org/amigo/term/GO:0043005	RTN4R BCAR1 KIF1B MAP2K4 AP3M2 BRINP1 GNA11 MUL1 ABL1 ADNP KIF3B COBL KCNA1 SLC1A4 EPHA4 C16orf70 LRFN3 LRRC4B SCN2A SNAP47 SCN1A TIAM2 KIRREL3 SACS EPHB1 SYNJ1 NFASC NMNAT3 TSC1 MAP1A ATCAY BRSK2 CDK5R1 ULK1 RGMA PDE4B MAPT HTT GRM3 MAGEE1 GIGYF2 SHANK3
0.00145254	49	1757	1.96078	Neurogenesis	http://amigo.geneontology.org/amigo/term/GO:0022008	TRIO RTN4R JADE2 SPEN FRY FRYL PLXNA2 BRINP1 MUL1 ABL1 EP300 ADNP FBXO31 COBL PTPRZ1 KCNA1 VEGFA RTN4 EPHA4 STK11 ELP3 ADGRB3 HS6ST1 TTBK1 TIAM2 ASTN2 KIRREL3 EPHB1 ATP2B2 SYNJ1 NFASC TSC1 MAP1A ATCAY DAPK3 LINGO1 DCLK2 TPPP BRSK2 CDK5R1 ULK1 RGMA OPCML JAG2 MAPT YTHDF2 GIGYF2 SHANK3 PRAG1

### Sheet: Cell-type enrich. hypermodified
Tissue_cell_type_name	Developmental_stage	Organ_system	Tissue	Specific_cell_type	General_cell_type	Cell_Ontology_ID	General_tissue_name	Uber_anatomy_ontology_ID	input_list_raw_p	input_list_permutated_p	input_list_rank_p	input_list_combined_p	input_list_combined_log10p	group_id
Lake_2017_VisualCortex_Ex3b	Adult	Nervous system	Lake_2017_VisualCortex	Ex3b	Excitatory neuron	CL:0008030	Visual cortex	UBERON:0000411	2.10845e-29	0.000123513	0.000738007	1.56881e-06	5.80443	PFC
Lake_2017_VisualCortex_Ex5a	Adult	Nervous system	Lake_2017_VisualCortex	Ex5a	Excitatory neuron	CL:0008030	Visual cortex	UBERON:0000411	1.4406e-25	0.000288196	0.00221402	9.74006e-06	5.01144	PFC
Lake_2017_FrontalCortex_Ex3e	Adult	Nervous system	Lake_2017_FrontalCortex	Ex3e	Excitatory neuron	CL:0008030	Frontal cortex	UBERON:0001870	1.31779e-13	4.11709e-05	0.0258303	1.56902e-05	4.80437	PFC
Lake_2017_FrontalCortex_Ex4	Adult	Nervous system	Lake_2017_FrontalCortex	Ex4	Excitatory neuron	CL:0008030	Frontal cortex	UBERON:0001870	5.15277e-22	0.000247025	0.00516605	1.85956e-05	4.73059	PFC
Lake_2017_VisualCortex_Ex3c	Adult	Nervous system	Lake_2017_VisualCortex	Ex3c	Excitatory neuron	CL:0008030	Visual cortex	UBERON:0000411	7.13952e-12	4.11709e-05	0.0398524	2.34962e-05	4.629	PFC
Lake_2017_VisualCortex_Ex4	Adult	Nervous system	Lake_2017_VisualCortex	Ex4	Excitatory neuron	CL:0008030	Visual cortex	UBERON:0000411	4.3123e-24	0.000576392	0.00295203	2.43046e-05	4.61431	PFC
Lake_2017_FrontalCortex_Ex1	Adult	Nervous system	Lake_2017_FrontalCortex	Ex1	Excitatory neuron	CL:0008030	Frontal cortex	UBERON:0001870	2.59786e-21	0.000988101	0.00590406	7.61419e-05	4.11838	PFC
Lake_2017_VisualCortex_Ex1	Adult	Nervous system	Lake_2017_VisualCortex	Ex1	Excitatory neuron	CL:0008030	Visual cortex	UBERON:0000411	2.29147e-23	0.00177035	0.00369004	8.4524e-05	4.07302	PFC
Lake_2017_FrontalCortex_Ex5b	Adult	Nervous system	Lake_2017_FrontalCortex	Ex5b	Excitatory neuron	CL:0008030	Frontal cortex	UBERON:0001870	6.20773e-20	0.00131747	0.00738007	0.000121936	3.91387	PFC
Lake_2017_VisualCortex_Ex5b	Adult	Nervous system	Lake_2017_VisualCortex	Ex5b	Excitatory neuron	CL:0008030	Visual cortex	UBERON:0000411	5.66435e-16	0.00111161	0.0125461	0.000169872	3.76988	PFC
Lake_2017_VisualCortex_Ex3c	Adult	Nervous system	Lake_2017_VisualCortex	Ex3c	Excitatory neuron	CL:0008030	Visual cortex	UBERON:0000411	1.61049e-12	4.11709e-05	0.0391144	2.30912e-05	4.63655	CN
Lake_2017_VisualCortex_Ex5a	Adult	Nervous system	Lake_2017_VisualCortex	Ex5a	Excitatory neuron	CL:0008030	Visual cortex	UBERON:0000411	3.78853e-19	0.00107044	0.00664207	9.13915e-05	4.03909	CN
Lake_2017_FrontalCortex_Ex3e	Adult	Nervous system	Lake_2017_FrontalCortex	Ex3e	Excitatory neuron	CL:0008030	Frontal cortex	UBERON:0001870	1.97142e-10	0.00045288	0.0586716	0.000306517	3.51355	CN
AdultTemporalLobe_Oligodendrocyte	Adult	Nervous system	AdultTemporalLobe	Olig	Oligodendrocyte	CL:0000128	Temporal lobe	UBERON:0001871	1.47218e-07	0.000247025	0.109225	0.000310835	3.50747	CN
Lake_2017_VisualCortex_Ex3b	Adult	Nervous system	Lake_2017_VisualCortex	Ex3b	Excitatory neuron	CL:0008030	Visual cortex	UBERON:0000411	8.49868e-15	0.00403475	0.0184502	0.000782048	3.10677	CN
Lake_2017_CerebellarHemisphere_Gran	Adult	Nervous system	Lake_2017_CerebellarHemisphere	CGC	Cerebellar granule cell	CL:0001031	Cerebellar hemisphere	UBERON:0002245	2.64936e-26	8.23418e-05	0.000738007	1.07052e-06	5.97041	CB
Lake_2017_VisualCortex_Ex1	Adult	Nervous system	Lake_2017_VisualCortex	Ex1	Excitatory neuron	CL:0008030	Visual cortex	UBERON:0000411	6.52468e-16	0.00625798	0.00738007	0.000507236	3.29479	CB
Lake_2017_VisualCortex_Ex5a	Adult	Nervous system	Lake_2017_VisualCortex	Ex5a	Excitatory neuron	CL:0008030	Visual cortex	UBERON:0000411	6.11903e-13	0.006505	0.0147601	0.000984248	3.0069	CB

### Sheet: GO unmodified
Enrichment FDR	nGenes	Pathway Genes	Fold Enrichment	Pathway	ID	Genes
6.20437e-18	32	98	8.57729	cytosolic ribosome	GO:0022626	RPL18 RPS5 RPL3 RPL18A RPS12 RPL23 HBA2 RPL27 RPS11 RPL21 RPL32 RPS3A RPS9 RPS14 HBA1 RPS21 RPL35 RPL37A RPL12 RPL39 RPL34 RPS27A RPS7 RPL35A UBA52 RPS4Y1 RPS27L RPS10 RPS4X RPS13 RPS25 FAU
8.03663e-15	28	96	7.66148	respirasome	GO:0070469	UQCRC1 NDUFB3 NDUFB5 NDUFB9 COX7A1 COX6C NDUFA3 NDUFA11 NDUFS8 COX8A CYC1 ND3 ND4L ND4 ND2 COX1 COX3 NDUFA1 NDUFS5 NDUFA8 NDUFA4L2 COX7A2 COX5B NDUFA4 NDUFB4 UQCRB NDUFA7 COX6B1
3.73139e-11	21	73	7.55653	proton motive force-driven ATP synthesis	GO:0015986	NDUFB3 NDUFB5 ATP5F1B NDUFB9 ATP5PO NDUFA3 NDUFA11 NDUFS8 ATP5MC1 ND3 ND4L ND4 ND2 ATP8 ATP6 NDUFA1 NDUFS5 NDUFA8 ATP5MC2 NDUFB4 NDUFA7
5.76099e-14	27	97	7.3117	mitochondrial ATP synthesis coupled electron transport	GO:0042775	UQCRC1 NDUFB3 NDUFB5 NDUFB9 COX7A1 COX6C NDUFA3 NDUFS8 COX8A CYC1 ND3 ND4L ND4 ND2 COX1 COX3 NDUFA1 NDUFS5 NDUFA8 CHCHD2 COX7A2 COX5B NDUFA4 NDUFB4 UQCRB NDUFA7 COX6B1
1.06247e-17	38	151	6.61048	inner mitochondrial membrane protein complex	GO:0098800	UQCRC1 NDUFB3 NDUFB5 ATP5F1B NDUFB9 IMMP1L ATP5PO CHCHD6 COX7A1 COX6C NDUFA3 NDUFA11 NDUFS8 COX8A CYC1 MPC1 ATP5MC1 ND3 ND4L ND4 ND2 COX1 ATP8 ATP6 COX3 NDUFA1 NDUFS5 NDUFA8 TIMM17B NDUFA4L2 ATP5MC2 COX7A2 COX5B NDUFA4 NDUFB4 UQCRB NDUFA7 COX6B1
6.20437e-18	39	156	6.56699	structural constituent of ribosome	GO:0003735	RPL18 RPS5 RPL3 RPL18A RPS12 MRPL2 RPL23 RPL27 MRPS9 RPS11 RPL21 RPL32 RPS3A RPS9 MRPS22 RPS14 MRPL30 RPS21 RPL35 RPL37A RPL12 MRPL24 RPL39 MRPL21 RPL34 RPS27A RPS7 RPL35A UBA52 RPS4Y1 MRPL22 RPS27L RPS10 RPS4X MRPS31 RPS13 RPS25 FAU NDUFA7
6.01749e-12	27	117	6.06183	electron transfer activity	GO:0009055	UQCRC1 NDUFB3 NDUFB5 ETFA SRD5A1 NDUFB9 COX7A1 NDUFA3 NDUFS8 COX8A CYC1 NQO2 ND3 ND4L ND4 ND2 COX1 COX3 NDUFA1 NDUFS5 NDUFA8 GFUS COX5B NDUFA4 NDUFB4 NDUFA7 COX6B1
5.76099e-14	32	140	6.0041	oxidative phosphorylation	GO:0006119	UQCRC1 NDUFB3 NDUFB5 ATP5F1B NDUFB9 ATP5PO COX7A1 COX6C NDUFA3 NDUFA11 NDUFS8 COX8A CYC1 ND3 ND4L ND4 ND2 COX1 ATP8 ATP6 COX3 NDUFA1 NDUFS5 NDUFA8 CHCHD2 COX7A2 COX5B NDUFA4 NDUFB4 UQCRB NDUFA7 COX6B1
1.7587e-05	13	58	5.88764	NADH dehydrogenase complex assembly	GO:0010257	NDUFB3 NDUFB5 NDUFB9 NDUFA3 TMEM126A NDUFA11 NDUFS8 ND4 ND2 NDUFA1 NDUFS5 NDUFA8 NDUFB4
1.7587e-05	13	58	5.88764	mitochondrial respiratory chain complex I assembly	GO:0032981	NDUFB3 NDUFB5 NDUFB9 NDUFA3 TMEM126A NDUFA11 NDUFS8 ND4 ND2 NDUFA1 NDUFS5 NDUFA8 NDUFB4
2.01107e-14	34	152	5.87572	cytoplasmic translation	GO:0002181	RPL18 RPS5 RPL3 EIF3D EIF3E RPL18A RPS12 RPL23 RPL27 RPS11 RPL21 RPL32 RPS3A EIF3H RPS9 RPS14 RPS21 RPL35 RPL37A RPL12 RPL39 MCTS1 SH3BGRL RPL34 RPS27A RPS7 RPL35A UBA52 YBX1 RPS10 RPS4X RPS13 RPS25 FAU
2.30461e-09	24	119	5.29774	oxidoreductase complex	GO:1990204	UQCRC1 NDUFB3 NDUFB5 ETFA NDUFB9 NDUFA3 NDUFA11 NDUFS8 CYC1 BCKDHB ND3 ND4L ND4 ND2 COX1 DBT NDUFA1 NDUFS5 NDUFA8 HSD17B8 NDUFA4 NDUFB4 UQCRB NDUFA7
1.28284e-05	15	76	5.18446	antioxidant activity	GO:0016209	MT3 HBA2 PRDX5 MGST2 HBA1 SELENOF HBB PRDX6 SOD2 S100A9 PRDX4 GSTP1 GSTO2 TXN SELENOW
3.99454e-14	41	228	4.72362	cellular respiration	GO:0045333	UQCRC1 ADSL NDUFB3 NDUFB5 ATP5F1B DHTKD1 ETFA NDUFB9 ATP5PO COX7A1 COX6C PRELID1 NDUFA3 NDUFA11 NDUFS8 COX8A CYC1 IDH2 NR4A3 ND3 ND4L ND4 ND2 COX1 ATP8 ATP6 COX3 SOD2 NDUFA1 NDUFS5 NDUFA8 SUCLG1 CHCHD2 COX7A2 COX5B NDUFA4 NDUFB4 UQCRB BLOC1S1 NDUFA7 COX6B1
1.53549e-17	51	286	4.68414	mitochondrial protein-containing complex	GO:0098798	HSD17B10 UQCRC1 MRPL2 NDUFB3 MRPS9 NDUFB5 ATP5F1B NDUFB9 IMMP1L ATP5PO CHCHD6 COX7A1 COX6C NDUFA3 NDUFA11 MRPS22 NDUFS8 COX8A CYC1 BCKDHB MRPL30 MCCC2 MPC1 ATP5MC1 ND3 ND4L ND4 ND2 MRPL24 COX1 ATP8 ATP6 MRPL21 COX3 DBT NDUFA1 NDUFS5 NDUFA8 TIMM17B NDUFA4L2 SUCLG1 ATP5MC2 MRPL22 COX7A2 COX5B NDUFA4 NDUFB4 MRPS31 UQCRB NDUFA7 COX6B1
1.89937e-05	19	124	4.02493	detoxification	GO:0098754	MT3 HBA2 PRDX5 MGST2 HBA1 SELENOF MT1H MT1F HBB PRDX6 SOD2 S100A9 PRDX4 MT1M MT1X GSTP1 GSTO2 TXN SELENOW
