## Supplementary Table 14 for "Isoform-level profiling of m6A epitranscriptomic signatures in human brain"

### Sheet: Dynamic polyA genes
Enrichment FDR	nGenes	Pathway Genes	Fold Enrichment	Pathway	URL	Genes
0.00123145	14	121	4.4627	mRNA export from nucleus	http://amigo.geneontology.org/amigo/term/GO:0006406	ZC3H11A SRSF5 PABPN1 SRSF11 HNRNPA2B1 NUP85 THOC2 NUP210 WDR33 NUP54 NUP58 CPSF4 NXF1 DDX39B
0.00529241	15	161	3.56927	mRNA transport	http://amigo.geneontology.org/amigo/term/GO:0051028	ZC3H11A XPO1 SRSF5 PABPN1 SRSF11 HNRNPA2B1 NUP85 THOC2 NUP210 WDR33 NUP54 NUP58 CPSF4 NXF1 DDX39B
9.06345e-05	27	301	3.26991	Protein-containing complex localization	http://amigo.geneontology.org/amigo/term/GO:0031503	ZC3H11A GRIPAP1 DLG1 OPHN1 XPO1 SRSF5 TRIP11 PABPN1 IFT20 SRSF11 HNRNPA2B1 IFT81 NUP85 THOC2 NUP210 WDR33 IFT172 NUP54 NUP58 ATM HNRNPU WDR19 CPSF4 NXF1 GPHN DYNC2H1 DDX39B
0.0133104	17	219	2.97624	Nuclear export	http://amigo.geneontology.org/amigo/term/GO:0051168	PKD1 ZC3H11A XPO1 SRSF5 PABPN1 SRSF11 HNRNPA2B1 NUP85 THOC2 NUP210 WASHC4 WDR33 NUP54 NUP58 CPSF4 NXF1 DDX39B
0.0124447	18	240	2.8962	RNA localization	http://amigo.geneontology.org/amigo/term/GO:0006403	ZC3H11A XPO1 SRSF5 PABPN1 SRSF11 HNRNPA2B1 NUP85 THOC2 NUP210 WDR33 NUP54 NUP58 ATM BICD1 HNRNPU CPSF4 NXF1 DDX39B
9.06345e-05	35	513	2.74389	RNA splicing	http://amigo.geneontology.org/amigo/term/GO:0008380	SFSWAP SUGP2 ZNF638 PCBP4 DDX17 SRSF5 PABPN1 DDX5 LUC7L3 PRPF4B PPWD1 TCERG1 TIA1 SRSF11 RBM25 HNRNPA2B1 THOC2 LSM8 RBM39 ZRANB2 KHDC4 WDR33 HNRNPD LUC7L2 CPSF7 HNRNPU PAXBP1 CPSF4 RAVER2 U2SURP SRRM2 PRPF39 RBM11 RNPC3 DDX39B
0.000283096	36	601	2.50289	Chromatin organization	http://amigo.geneontology.org/amigo/term/GO:0006325	MBTD1 KMT2C PSME4 EED BAZ2A SMARCD3 CHD8 SMCHD1 CENPT RBL2 KDM4C KAT2A HCFC2 KDM3A HMGN3 BAZ2B ZBTB1 PPHLN1 HMG20A MTF2 SHPRH OGT HNRNPU USP16 RBBP4 MYSM1 SMARCAD1 NUDT5 SETD5 BPTF JMJD1C CHD2 ZNF518A EP400 SS18L1 HMGN1
0.00032543	36	599	2.47237	mRNA processing	http://amigo.geneontology.org/amigo/term/GO:0006397	ZC3H11A SFSWAP SUGP2 PCBP4 DDX17 SRSF5 PABPN1 DDX5 LUC7L3 PRPF4B PPWD1 TCERG1 TIA1 SRSF11 RBM25 HNRNPA2B1 THOC2 LSM8 RBM39 ZRANB2 KHDC4 WDR33 HNRNPD LUC7L2 CPSF7 HNRNPU PAXBP1 CPSF4 RAVER2 U2SURP TENT2 SRRM2 PRPF39 RBM11 RNPC3 DDX39B
0.00160156	48	1020	1.98031	mRNA metabolic processing	http://amigo.geneontology.org/amigo/term/GO:0016071	EDC4 ZC3H11A SFSWAP SUGP2 PSME4 XPO1 PCBP4 DDX17 SRSF5 PABPN1 MYEF2 DDX5 LUC7L3 CNOT2 PRPF4B PPWD1 TCERG1 TIA1 SRSF11 RBM25 EXOSC8 HNRNPA2B1 FASTKD3 THOC2 AGO3 ZBTB1 LSM8 RBM39 ZRANB2 KHDC4 WDR33 FASTKD1 HNRNPD LUC7L2 ATM CPSF7 HNRNPU PAXBP1 CPSF4 RAVER2 U2SURP TENT2 SRRM2 PRPF39 RBM11 RNPC3 DDX39B TTC37
0.00396446	52	1126	1.84562	RNA processing	http://amigo.geneontology.org/amigo/term/GO:0006396	ZC3H11A TARBP1 SFSWAP SUGP2 ELP1 ZNF638 PCBP4 DDX17 SRSF5 DICER1 PABPN1 DTWD1 UTP6 DDX5 LUC7L3 PRPF4B PPWD1 TCERG1 TIA1 SRSF11 RBM25 EXOSC8 MTERF4 TRMT13 HNRNPA2B1 THOC2 AGO3 LSM8 RBM39 ZRANB2 KHDC4 ZFC3H1 WDR33 HNRNPD LUC7L2 CPSF7 BICD1 HNRNPDL HNRNPU PAXBP1 CPSF4 RAVER2 U2SURP TENT2 INTS8 SRRM2 CTU2 PRPF39 RBM11 RNPC3 DDX39B TRMT9B
0.0124447	49	1092	1.79573	Chromosome organization	http://amigo.geneontology.org/amigo/term/GO:0051276	ZNF207 MBTD1 ERCC1 SPDL1 ANAPC4 KMT2C PSME4 EED BAZ2A SMARCD3 ANAPC5 CHD8 REC8 SMCHD1 CENPT RBL2 KDM4C KAT2A HCFC2 KDM3A HMGN3 HNRNPA2B1 BAZ2B ZBTB1 PPHLN1 NUMA1 HNRNPD HMG20A MTF2 SHPRH OGT ATM HNRNPU USP16 RBBP4 MYSM1 SMARCAD1 RFC4 SUN1 NUDT5 SETD5 BPTF JMJD1C CHD2 ZNF518A EP400 SS18L1 HMGN1 ANKRD28
0.0194626	75	1857	1.53866	Intracellular transport	http://amigo.geneontology.org/amigo/term/GO:0046907	PKD1 TENM1 ZFYVE16 ZC3H11A MON2 SEC61A2 GRIPAP1 XPO1 DOP1A HUWE1 HPS4 SRSF5 TRIP11 PABPN1 GGA2 UBR5 ABCA2 IFT20 C2CD5 ACAP2 AUP1 CCDC88A DOCK7 SRSF11 WDR11 MTERF4 HNRNPA2B1 IFT81 NUP85 THOC2 PEX1 NUP210 AP4B1 RELCH WASHC4 WDR33 NUMA1 FNBP1L IFT172 PREPL KIAA1109 NUP54 NUP58 BBS4 RHOT2 SGSM2 LYST VPS54 BICD1 DST EPG5 HNRNPU UCHL1 WDR19 CPSF4 NXF1 STARD4 SUN1 CCDC186 COG1 TRAPPC11 MFF WASHC2C GOLGB…

### Sheet: DPL within gene isoforms
Enrichment FDR	nGenes	Pathway Genes	Fold Enrichment	Pathway	URL	Genes
1.08e-11	32	112	4.70506	SRP-dependent cotransl. protein targeting to membrane	http://amigo.geneontology.org/amigo/term/GO:0006614	RPS20 SEC63 RPL31 RPL6 RPLP0 RPS16 RPL28 RPL34 RPL22 RPS25 RPL36 RPS15A RPS24 RPS11 RPS8 RPS27A RPL32 RPS3A RPL37 RPL10 RPL7A RPS3 RPL30 RPL8 RPL9 RPL4 RPS17 RPL35A RPS23 RPL14 RPL23A RPS28
5.64e-13	42	169	4.07404	Cytoplasmic translation	http://amigo.geneontology.org/amigo/term/GO:0002181	RPS20 EIF4B PKM RPL31 RPL6 RPLP0 EIF5 EIF3J RPS16 RPL28 RPL34 RPL22 RPS25 RPL36 RPS15A RPS24 RPS11 RPS8 RPS27A RPL32 RPS3A RPL37 RPL10 EIF3H RPL7A EIF3M RPS3 RPL30 EIF4A2 RPL8 EIF4A1 RPL9 EEF2 CNBP RBM4 RPL4 RPS17 RPL35A RPS23 RPL14 RPL23A RPS28
7.07e-12	40	159	3.93469	Reg. of RNA splicing	http://amigo.geneontology.org/amigo/term/GO:0043484	CLK1 CELF2 THRAP3 DAZAP1 FUS HNRNPH3 CIRBP DDX17 SRSF5 CELF4 RBM3 DDX5 HSPA8 PRPF19 SRSF9 SRSF3 CLK4 FXR1 SRSF7 PRDX6 HNRNPA2B1 RBM39 GRSF1 HNRNPA1 SRSF1 MBNL2 NOVA1 WTAP RBMX CELF1 MBNL1 HNRNPU SON CELF3 CELF5 SRSF2 TRA2A SF1 HNRNPH1 RBM4
2.75e-18	79	400	3.25511	mRNA splicing via spliceosome	http://amigo.geneontology.org/amigo/term/GO:0000398	CELF2 THRAP3 DAZAP1 SART3 DDX1 FUS PAPOLA HNRNPC HNRNPH3 CIRBP HNRNPM POLR2E SNU13 POLR2F DDX17 SRSF5 PABPN1 CELF4 RBM3 POLR2I HNRNPUL1 DDX5 LUC7L3 EFTUD2 DHX15 HSPA8 PRPF19 SRSF9 SRSF3 FXR1 SRSF7 SRSF11 PRDX6 HNRNPA2B1 DDX39A SNRNP27 GTF2F1 HNRNPR LSM8 SNRPN RBM39 KHDC4 HNRNPA1 SRSF1 HNRNPD ZCRB1 SCAF11 MBNL2 NOVA1 TXNL4A SNRPG DDX46 WTAP RBMX POLR2K CELF1 CWC15 MBNL1 HNRNPU PAXBP1 SON CELF3 CEL…
3.4e-18	79	403	3.22656	RNA splicing via transesterification reactions	http://amigo.geneontology.org/amigo/term/GO:0000375	CELF2 THRAP3 DAZAP1 SART3 DDX1 FUS PAPOLA HNRNPC HNRNPH3 CIRBP HNRNPM POLR2E SNU13 POLR2F DDX17 SRSF5 PABPN1 CELF4 RBM3 POLR2I HNRNPUL1 DDX5 LUC7L3 EFTUD2 DHX15 HSPA8 PRPF19 SRSF9 SRSF3 FXR1 SRSF7 SRSF11 PRDX6 HNRNPA2B1 DDX39A SNRNP27 GTF2F1 HNRNPR LSM8 SNRPN RBM39 KHDC4 HNRNPA1 SRSF1 HNRNPD ZCRB1 SCAF11 MBNL2 NOVA1 TXNL4A SNRPG DDX46 WTAP RBMX POLR2K CELF1 CWC15 MBNL1 HNRNPU PAXBP1 SON CELF3 CEL…
8.56e-13	63	346	2.98303	ATP metabolic proc.	http://amigo.geneontology.org/amigo/term/GO:0046034	NDUFS1 NDUFB4 PFKP PKM SDHA PSEN1 SEH1L DNM1L DLD ATP5F1D RAE1 PGK1 ANTKMT GPI AK1 HSPA8 ATP5F1B GAPDH ENO2 DGUOK SLC25A23 COX7C UQCR11 NDUFA5 NDUFA10 ATP5IF1 COX4I1 COX7B NDUFA2 ISCU NUP42 NDUFB5 UQCC2 OLA1 NDUFA9 UQCRC2 FOXK2 GUK1 SNCA ATP6V1B2 ALDOA NDUFC2 PFKM ATP5MC3 ATP5PF NUP205 HK1 PINK1 NDUFS2 UQCRQ NDUFB6 VCP NUDT5 ATP5F1C CLPX ATP5MG NDUFV1 ATP5PD COA6 NDUFB1 NDUFA6 OGDHL NDUFS3
2.75e-18	91	513	2.94919	RNA splicing	http://amigo.geneontology.org/amigo/term/GO:0008380	CLK1 BCLAF1 CELF2 THRAP3 SUGP2 DAZAP1 SART3 DDX1 RTRAF FUS PAPOLA HNRNPC HNRNPH3 CIRBP HNRNPM POLR2E SNU13 POLR2F DDX17 SRSF5 PABPN1 CELF4 RBM3 CCDC130 POLR2I HNRNPUL1 DDX5 LUC7L3 EFTUD2 DHX15 HSPA8 PRPF19 SRSF9 SRSF3 CLK4 FXR1 SRSF7 IVNS1ABP SRSF11 PRDX6 HNRNPA2B1 DDX39A SNRNP27 GTF2F1 HNRNPR LSM8 SNRPN RBM39 GRSF1 ZRANB2 KHDC4 HNRNPA1 SRSF1 HNRNPD ZCRB1 SCAF11 MBNL2 NOVA1 TXNL4A SNRPG DDX46 WTA…
5.79e-16	94	599	2.66871	mRNA processing	http://amigo.geneontology.org/amigo/term/GO:0006397	BCLAF1 CELF2 THRAP3 ZC3H11A SUGP2 DAZAP1 SART3 DDX1 FUS PAPOLA HNRNPC HNRNPH3 CIRBP HNRNPM POLR2E SNU13 POLR2F DDX17 SRSF5 PABPN1 CELF4 RBM3 POLR2I HNRNPUL1 DDX5 LUC7L3 EFTUD2 DHX15 HSPA8 PRPF19 GTF2H1 CPSF6 SRSF9 SRSF3 FXR1 SRSF7 SRSF11 PRDX6 HNRNPA2B1 DDX39A SNRNP27 GTF2F1 HNRNPR LSM8 SNRPN RBM39 GRSF1 ZRANB2 KHDC4 CCNH HNRNPA1 SRSF1 HNRNPD ZCRB1 SCAF11 RBM26 MBNL2 NOVA1 TXNL4A SNRPG DDX46 WTAP…
1.92e-22	147	1020	2.50405	mRNA metabolic proc.	http://amigo.geneontology.org/amigo/term/GO:0016071	UPF1 RPS20 CSDE1 SAMD4A RNH1 BCLAF1 PSMA4 CELF2 THRAP3 PUM2 ZC3H11A SUGP2 RPL31 DAZAP1 SART3 DDX1 XPO1 RPL6 RPLP0 FUS PAPOLA HNRNPC HNRNPH3 CIRBP HNRNPM POLR2E SNU13 POLR2F DDX17 SRSF5 PABPN1 PSMA7 CELF4 RBM3 MYEF2 RPS16 POLR2I HNRNPUL1 HSPB1 RPL28 DDX5 LUC7L3 EFTUD2 RPL34 DHX15 HSPA8 PRPF19 DDX6 GTF2H1 CPSF6 SRSF9 SRSF3 HBS1L FXR1 SRSF7 RPL22 SRSF11 PRDX6 RPS25 HNRNPA2B1 DDX39A SNRNP27 CNOT1 GTF…
7.3e-15	142	1126	2.0813	RNA processing	http://amigo.geneontology.org/amigo/term/GO:0006396	CLK1 BCLAF1 SARS1 CELF2 THRAP3 PUM2 ZC3H11A SUGP2 RPL31 DAZAP1 SART3 DDX1 RTRAF RPL6 RPLP0 FUS PAPOLA HNRNPC HNRNPH3 CIRBP HNRNPM POLR2E SNU13 POLR2F DDX17 SRSF5 PABPN1 CELF4 RIOK3 RBM3 CCDC130 RPS16 POLR2I HNRNPUL1 RPL28 DDX5 LUC7L3 EFTUD2 RPL34 DHX15 ELP4 HSPA8 PRPF19 GTF2H1 CPSF6 SRSF9 SRSF3 CLK4 FXR1 SRSF7 RPL22 IVNS1ABP SRSF11 PRDX6 RPS25 MTERF4 HNRNPA2B1 DDX39A SNRNP27 GTF2F1 HNRNPR SBDS MA…
3e-15	164	1368	1.97651	Cellular macromolecule catabolic proc.	http://amigo.geneontology.org/amigo/term/GO:0044265	UPF1 AP2B1 RPS20 CSDE1 SAMD4A RNH1 BCLAF1 CUL3 PSMA4 THRAP3 CUL1 PUM2 SIRT2 RPL31 USP33 UBE2K PPP2R5C TOLLIP PSEN1 XPO1 RPL6 ANAPC5 RPLP0 FUS MAEA HNRNPC CIRBP HNRNPM FBXO7 TRIM9 PSMA7 HM13 USP14 USP11 FBXO31 ELOB MYEF2 RPS16 HSPB1 ABCA2 RPL28 CDK5RAP3 CCDC47 DDX5 UBE2D3 RPL34 HSPA8 PRPF19 TRIM3 UBE4A DDX6 USP5 HBS1L RNF130 SKP1 CRBN ARMC8 USP9Y FXR1 AUP1 HTRA2 USP34 RPL22 RPS25 ZCCHC17 LRP1 CNOT…
5.5e-22	232	1857	1.96639	Intracellular transport	http://amigo.geneontology.org/amigo/term/GO:0046907	M6PR ARF5 UPF1 AP2B1 VPS41 ARHGAP44 PAFAH1B1 SPAG9 RPS20 RUFY3 SEC63 SNX1 RANBP3 EIPR1 CUL3 VPS13D TRAPPC3 KIF1B ZC3H11A CTSA AP3D1 IPO5 GRIPAP1 RPL31 PICALM KIFAP3 DYNC1I2 ACTN2 CAPZB PCM1 PSEN1 XPO1 DOP1A CD59 SEH1L ZFAND6 GNAS DNM1L RPL6 RPLP0 ATP5F1D TIMM13 FBXO7 SUN2 AP1B1 TOM1 CNIH1 VTI1B SRSF5 PABPN1 RAE1 HM13 ARMCX3 NDRG4 COG4 ANTKMT ZFAND1 OAZ1 TBC1D17 PDCD5 RPS16 HSPB1 ABCA2 PITRM1 RPL2…
1.49e-14	183	1620	1.85768	Macromolecule catabolic proc.	http://amigo.geneontology.org/amigo/term/GO:0009057	UPF1 AP2B1 RPS20 CSDE1 CAPN1 SAMD4A RNH1 RB1CC1 SNX1 BCLAF1 CUL3 PSMA4 THRAP3 CUL1 PUM2 CTSA SIRT2 RPL31 USP33 UBE2K PPP2R5C NRDC TOLLIP PSEN1 XPO1 RPL6 ANAPC5 RPLP0 FUS MAEA HNRNPC CIRBP HNRNPM FBXO7 TRIM9 ABHD12 PSMA7 HM13 USP14 USP11 FBXO31 ELOB MYEF2 OAZ1 RPS16 HSPB1 ABCA2 RPL28 CDK5RAP3 CCDC47 DDX5 UBE2D3 RPL34 HSPA8 PRPF19 TRIM3 UBE4A DDX6 USP5 HBS1L RNF130 SKP1 CRBN ARMC8 USP9Y FXR1 CSPG5 …
1.71e-14	218	1989	1.73805	Establishment of protein localization	http://amigo.geneontology.org/amigo/term/GO:0045184	M6PR ICA1 ARF5 AP2B1 VPS41 ARHGAP44 PAFAH1B1 CACNA2D2 RPS20 RUFY3 SEC63 SNX1 RANBP3 EIPR1 ATP6V0A1 APBA2 ATP6V1H VPS13D PHPT1 PTPRN CTSA AP3D1 IPO5 GRIPAP1 EXOC5 RPL31 PCM1 PSEN1 XPO1 DOP1A SEH1L ZFAND6 ACHE GNAS DNM1L RPL6 RPLP0 RAPGEF4 TF TIMM13 FBXO7 AP1B1 TOM1 ATP6V1D VTI1B EMC9 HM13 CDK16 COG4 ZFAND1 OAZ1 TBC1D17 PDCD5 RPS16 HSPB1 PITRM1 RPL28 CCDC47 YWHAE UBE2D3 MAPK10 RPL34 HSPA8 TRIM3 VPS…
1.14e-12	202	1867	1.71212	Protein transport	http://amigo.geneontology.org/amigo/term/GO:0015031	M6PR ICA1 ARF5 AP2B1 VPS41 ARHGAP44 PAFAH1B1 CACNA2D2 RPS20 RUFY3 SEC63 SNX1 RANBP3 EIPR1 ATP6V0A1 APBA2 ATP6V1H VPS13D PHPT1 PTPRN CTSA AP3D1 IPO5 GRIPAP1 EXOC5 RPL31 PCM1 PSEN1 XPO1 DOP1A SEH1L ZFAND6 ACHE GNAS DNM1L RPL6 RPLP0 RAPGEF4 TF TIMM13 FBXO7 AP1B1 TOM1 ATP6V1D VTI1B HM13 CDK16 COG4 ZFAND1 OAZ1 TBC1D17 PDCD5 RPS16 HSPB1 PITRM1 RPL28 YWHAE UBE2D3 MAPK10 RPL34 HSPA8 TRIM3 VPS29 SELENOK A…
6.25e-13	214	1960	1.69167	Cellular protein localization	http://amigo.geneontology.org/amigo/term/GO:0034613	M6PR ARF5 AP2B1 VPS41 ARHGAP44 RPS20 CEP68 NUDCD3 RUFY3 SEC63 SNX1 RANBP3 VCL VPS13D KIF1B ATP2B4 CTSA AP3D1 SLC9A3R2 IPO5 GRIPAP1 ATP1B3 EXOC5 RPL31 PICALM ACTB ACTN2 PCM1 TOLLIP XRCC5 DDX1 EPB41L2 PSEN1 EPB41L3 DLG3 XPO1 SEH1L ZFAND6 DNM1L RPL6 RPLP0 SORBS1 TIMM13 ZDHHC8 FBXO7 SUN2 AP1B1 TOM1 ATP6V1D VTI1B EMC9 BMP7 HM13 ARMCX3 ZFAND1 OAZ1 TBC1D17 PDCD5 RPS16 HSPB1 ABCA2 PITRM1 RPL28 TSPAN14 SE…
1.14e-12	214	1974	1.67932	Cellular macromolecule localization	http://amigo.geneontology.org/amigo/term/GO:0070727	M6PR ARF5 AP2B1 VPS41 ARHGAP44 RPS20 CEP68 NUDCD3 RUFY3 SEC63 SNX1 RANBP3 VCL VPS13D KIF1B ATP2B4 CTSA AP3D1 SLC9A3R2 IPO5 GRIPAP1 ATP1B3 EXOC5 RPL31 PICALM ACTB ACTN2 PCM1 TOLLIP XRCC5 DDX1 EPB41L2 PSEN1 EPB41L3 DLG3 XPO1 SEH1L ZFAND6 DNM1L RPL6 RPLP0 SORBS1 TIMM13 ZDHHC8 FBXO7 SUN2 AP1B1 TOM1 ATP6V1D VTI1B EMC9 BMP7 HM13 ARMCX3 ZFAND1 OAZ1 TBC1D17 PDCD5 RPS16 HSPB1 ABCA2 PITRM1 RPL28 TSPAN14 SE…

### Sheet: DPL between brain regions
Enrichment FDR	nGenes	Pathway Genes	Fold Enrichment	Pathway	URL	Genes
2.56e-08	23	155	5.1785	Neurotransmitter secretion	http://amigo.geneontology.org/amigo/term/GO:0007269	SYT7 RPH3A TRIM9 HRH3 SLC32A1 APBA1 DVL1 GIT1 RIMS3 GRM4 PNKD UNC13A GAD2 STXBP1 SYT2 STXBP5L SNCA ADCY1 PRKCB CPLX1 PIP5K1C PCLO CALM1
2.56e-08	23	155	5.1785	Signal release from synapse	http://amigo.geneontology.org/amigo/term/GO:0099643	SYT7 RPH3A TRIM9 HRH3 SLC32A1 APBA1 DVL1 GIT1 RIMS3 GRM4 PNKD UNC13A GAD2 STXBP1 SYT2 STXBP5L SNCA ADCY1 PRKCB CPLX1 PIP5K1C PCLO CALM1
7.25e-08	22	168	5.12298	Reg. of microtubule cytoskeleton organization	http://amigo.geneontology.org/amigo/term/GO:0070507	PAFAH1B1 PKD1 ROCK1 MARK2 MAP2 CYLD NIN ARHGEF7 GIT1 ARHGEF2 CAMSAP1 MAP1B NUMA1 ARL3 TBCD SNCA CCSAP MAP1A MAP6 CKAP5 MAPT DCTN1
5.17e-08	25	193	4.59432	Synaptic vesicle cycle	http://amigo.geneontology.org/amigo/term/GO:0099504	SYT7 ROCK1 ACTB TRIM9 SLC32A1 APBA1 DVL1 GIT1 RIMS3 UNC13A STXBP1 SYT2 STXBP5L DGKQ SNCA FCHO2 BSN ADCY1 PRKCB CPLX1 NLGN2 BRSK2 PIP5K1C PCLO CALM1
9.19e-08	26	214	4.291	Vesicle-mediated transport in synapse	http://amigo.geneontology.org/amigo/term/GO:0099003	SYT7 ROCK1 ACTB TRIM9 SLC32A1 APBA1 DVL1 GIT1 RIMS3 UNC13A STXBP1 SYT2 STXBP5L DGKQ SNCA FCHO2 BSN ADCY1 PRKCB NSG1 CPLX1 NLGN2 BRSK2 PIP5K1C PCLO CALM1
2.23e-07	26	231	4.11138	Neurotransmitter transport	http://amigo.geneontology.org/amigo/term/GO:0006836	SYT7 RPH3A TRIM9 HRH3 SLC32A1 SLC1A6 APBA1 DVL1 GIT1 RIMS3 GRM4 PNKD UNC13A SLC38A2 GAD2 STXBP1 PPFIA4 SYT2 STXBP5L SNCA ADCY1 PRKCB CPLX1 PIP5K1C PCLO CALM1
1.98e-15	67	767	3.39473	Chemical synaptic transmission	http://amigo.geneontology.org/amigo/term/GO:0007268	CAMKK1 TAC1 PAFAH1B1 NISCH SYT7 NCDN SLC12A2 KCNQ2 DLGAP4 RPH3A JPH4 TRIM9 CPNE6 HRH3 SLC32A1 SLC1A6 CRTC1 APBA1 DVL1 NEURL1 GIT1 PPP1R9B PRKAR1A GABRA4 CAMKK2 SLC1A4 TNR RIMS3 GRIA2 NPY PHF24 SLC12A5 PLCG1 GRM4 PNKD UNC13A AKAP12 MAP1B PTPRA GAD2 STXBP1 ITPKA MINK1 SYT2 STXBP5L SNCA DLG2 PTPRD KIF5A GRIN2C BSN ADCY1 PRKCB MAP1A NSG1 CPLX1 NLGN2 CNIH2 GRIN1 CACNB4 BEGAIN KCNQ3 PIP5K1C PCLO MAPT C…
1.98e-15	67	767	3.39473	Anterograde trans-synaptic signaling	http://amigo.geneontology.org/amigo/term/GO:0098916	CAMKK1 TAC1 PAFAH1B1 NISCH SYT7 NCDN SLC12A2 KCNQ2 DLGAP4 RPH3A JPH4 TRIM9 CPNE6 HRH3 SLC32A1 SLC1A6 CRTC1 APBA1 DVL1 NEURL1 GIT1 PPP1R9B PRKAR1A GABRA4 CAMKK2 SLC1A4 TNR RIMS3 GRIA2 NPY PHF24 SLC12A5 PLCG1 GRM4 PNKD UNC13A AKAP12 MAP1B PTPRA GAD2 STXBP1 ITPKA MINK1 SYT2 STXBP5L SNCA DLG2 PTPRD KIF5A GRIN2C BSN ADCY1 PRKCB MAP1A NSG1 CPLX1 NLGN2 CNIH2 GRIN1 CACNB4 BEGAIN KCNQ3 PIP5K1C PCLO MAPT C…
2.46e-15	67	776	3.35473	Trans-synaptic signaling	http://amigo.geneontology.org/amigo/term/GO:0099537	CAMKK1 TAC1 PAFAH1B1 NISCH SYT7 NCDN SLC12A2 KCNQ2 DLGAP4 RPH3A JPH4 TRIM9 CPNE6 HRH3 SLC32A1 SLC1A6 CRTC1 APBA1 DVL1 NEURL1 GIT1 PPP1R9B PRKAR1A GABRA4 CAMKK2 SLC1A4 TNR RIMS3 GRIA2 NPY PHF24 SLC12A5 PLCG1 GRM4 PNKD UNC13A AKAP12 MAP1B PTPRA GAD2 STXBP1 ITPKA MINK1 SYT2 STXBP5L SNCA DLG2 PTPRD KIF5A GRIN2C BSN ADCY1 PRKCB MAP1A NSG1 CPLX1 NLGN2 CNIH2 GRIN1 CACNB4 BEGAIN KCNQ3 PIP5K1C PCLO MAPT C…
7.3e-09	41	470	3.31097	Modulation of chemical synaptic transmission	http://amigo.geneontology.org/amigo/term/GO:0050804	TAC1 NISCH SYT7 NCDN SLC12A2 DLGAP4 JPH4 CRTC1 APBA1 DVL1 NEURL1 GIT1 PPP1R9B TNR RIMS3 PHF24 PLCG1 GRM4 PNKD UNC13A AKAP12 MAP1B PTPRA STXBP1 ITPKA STXBP5L SNCA PTPRD GRIN2C ADCY1 PRKCB MAP1A NSG1 CPLX1 NLGN2 CNIH2 GRIN1 BEGAIN MAPT CALM1 SHANK3
2.47e-15	68	815	3.29795	Synaptic signaling	http://amigo.geneontology.org/amigo/term/GO:0099536	CAMKK1 TAC1 PAFAH1B1 NISCH SYT7 NCDN SLC12A2 KCNQ2 DLGAP4 RPH3A JPH4 TRIM9 CPNE6 HRH3 SLC32A1 SLC1A6 CRTC1 APBA1 DVL1 NEURL1 GIT1 PPP1R9B PRKAR1A GABRA4 CAMKK2 SLC1A4 TNR RIMS3 GRIA2 NPY PHF24 SLC12A5 PLCG1 GRM4 PNKD UNC13A AKAP12 MAP1B PTPRA RGS8 GAD2 STXBP1 ITPKA MINK1 SYT2 STXBP5L SNCA DLG2 PTPRD KIF5A GRIN2C BSN ADCY1 PRKCB MAP1A NSG1 CPLX1 NLGN2 CNIH2 GRIN1 CACNB4 BEGAIN KCNQ3 PIP5K1C PCLO M…
1.08e-09	55	686	2.86793	Neuron projection morphogenesis	http://amigo.geneontology.org/amigo/term/GO:0048812	ARHGAP33 MYCBP2 ARHGAP44 PAFAH1B1 SPAG9 GPC1 DIP2B MYO9A ROCK1 MARK2 ACTB RAP1GAP MAP2 LZTS3 NIN CPNE6 MAPK3 DVL1 CNTNAP1 TTL RTN4 STK25 TNR LRP1 PLCG1 KIF1A UNC13A MAP1B PTPRA DAB2IP STXBP1 ITPKA MINK1 CELSR2 SYT2 ANK3 PTPRD UCHL1 KIF5A NFASC ADCY1 MAP1A SEMA6B MAP6 PTPRM SPTBN2 BRSK2 ULK1 MAPT EVL PLXNB2 SPTAN1 ZNF335 SHANK3 SRGAP2
1.07e-09	56	704	2.84587	Cell projection morphogenesis	http://amigo.geneontology.org/amigo/term/GO:0048858	ARHGAP33 MYCBP2 ARHGAP44 PAFAH1B1 SPAG9 GPC1 DIP2B MYO9A ROCK1 MARK2 ACTB RAP1GAP MAP2 LZTS3 NIN CPNE6 ARHGEF7 MAPK3 DVL1 CNTNAP1 TTL RTN4 STK25 TNR LRP1 PLCG1 KIF1A UNC13A MAP1B PTPRA DAB2IP STXBP1 ITPKA MINK1 CELSR2 SYT2 ANK3 PTPRD UCHL1 KIF5A NFASC ADCY1 MAP1A SEMA6B MAP6 PTPRM SPTBN2 BRSK2 ULK1 MAPT EVL PLXNB2 SPTAN1 ZNF335 SHANK3 SRGAP2
1.95e-09	56	721	2.77534	Cell part morphogenesis	http://amigo.geneontology.org/amigo/term/GO:0032990	ARHGAP33 MYCBP2 ARHGAP44 PAFAH1B1 SPAG9 GPC1 DIP2B MYO9A ROCK1 MARK2 ACTB RAP1GAP MAP2 LZTS3 NIN CPNE6 ARHGEF7 MAPK3 DVL1 CNTNAP1 TTL RTN4 STK25 TNR LRP1 PLCG1 KIF1A UNC13A MAP1B PTPRA DAB2IP STXBP1 ITPKA MINK1 CELSR2 SYT2 ANK3 PTPRD UCHL1 KIF5A NFASC ADCY1 MAP1A SEMA6B MAP6 PTPRM SPTBN2 BRSK2 ULK1 MAPT EVL PLXNB2 SPTAN1 ZNF335 SHANK3 SRGAP2
1.89e-09	60	815	2.66651	Cellular component morphogenesis	http://amigo.geneontology.org/amigo/term/GO:0032989	ARHGAP33 MYCBP2 ARHGAP44 PAFAH1B1 SPAG9 GPC1 DIP2B MYO9A ROCK1 MARK2 ACTB RAP1GAP MAP2 LZTS3 NIN CPNE6 ARHGEF7 MAPK3 ABCA2 DVL1 CNTNAP1 PRKAR1A TTL PIKFYVE RTN4 STK25 TNR LRP1 PLCG1 KIF1A UNC13A MAP1B PTPRA DAB2IP STXBP1 ITPKA MINK1 CELSR2 SYT2 ANK2 ANK3 PTPRD UCHL1 KIF5A NFASC ADCY1 MAP1A SEMA6B MAP6 PTPRM SPTBN2 BRSK2 ULK1 MAPT EVL PLXNB2 SPTAN1 ZNF335 SHANK3 SRGAP2
1.41e-08	68	1045	2.34469	Neuron projection development	http://amigo.geneontology.org/amigo/term/GO:0031175	ARHGAP33 MYCBP2 ARHGAP44 PAFAH1B1 SPAG9 NCDN PSD GPC1 DIP2B MYO9A ROCK1 MARK2 ACTB RAP1GAP MAP2 LZTS3 NIN CPNE6 MAPK3 CRTC1 RAPGEF1 DVL1 NEURL1 CNTNAP1 PPP1R9B TTL RTN4 STK25 TNR NPY LRP1 SLC12A5 PLCG1 KIF1A UNC13A CAMSAP1 ACAP3 MAP1B PTPRA DAB2IP STXBP1 ITPKA MAPK8IP3 MINK1 CARM1 CELSR2 SYT2 ANK3 PTPRD UCHL1 KIF5A NFASC ADCY1 MAP1A SEMA6B MAP6 PTPRM SPTBN2 BRSK2 ULK1 CAMK1D MAPT EVL PLXNB2 SPTAN…
1.9e-08	73	1203	2.2359	Neuron development	http://amigo.geneontology.org/amigo/term/GO:0048666	ARHGAP33 MYCBP2 ARHGAP44 PAFAH1B1 SPAG9 NCDN PSD GPC1 DIP2B MYO9A ROCK1 MARK2 ACTB RAP1GAP MAP2 LZTS3 NIN CPNE6 MAPK3 CRTC1 RAPGEF1 DVL1 NEURL1 GIT1 CNTNAP1 PPP1R9B TTL RTN4 STK25 TNR NPY LRP1 SLC12A5 PLCG1 KIF1A UNC13A CAMSAP1 ACAP3 MAP1B PTPRA DAB2IP STXBP1 ITPKA ARL3 MAPK8IP3 SRRM4 MINK1 TBCD CARM1 CELSR2 SYT2 ANK3 PTPRD UCHL1 KIF5A NFASC ADCY1 MAP1A SEMA6B MAP6 PTPRM SPTBN2 BRSK2 ULK1 CAMK1D …
